# Comparative transcriptomic profile reveals candidate genes manipulated by type III effectors of *Pantoea agglomerans* pv. *betae* leading to gall formation in beet

**DOI:** 10.1101/2024.11.24.624952

**Authors:** Priya Gupta, Metsada Pasmanik-Chor, Hanita Zemach, Isaac Barash, Doron Teper, Guido Sessa

**Author notes:** Deceased (Guido Sessa). Correspondence to: Doron Teper, Institute of Plant Protection, Dept. of Plant Pathology and Weed Research, Agricultural Research Organization – Volcani Institute. 7505101 Rishon LeZion, Israel., Priya Gupta, School of Plant Sciences and Food Security, Tel-Aviv University, 69978 Tel-Aviv, Israel.

## Abstract

*Pantoea agglomerans* pv. *betae* (*Pab*) induces tumor-like galls in beet and gypsophila, a process mediated by the secretion of effector proteins via *Pab*’s type III secretion system (T3SS). The molecular mechanisms underlying *Pab*-induced gall formation remain largely unexplored. This study delves into the cellular architecture and transcriptional profile of *Pab*-mediated galls, comparing host responses to wild-type *Pab* and a T3SS-inactive mutant, *hrcC*^−^. Morphological analysis using scanning electron microscopy and cross-sectional visualization of infected beet leaf tissues revealed that *Pab*-induced gall-like structures are linked to cell hyperplasia and tissue ruptures, contingent on T3SS activity. Comparative transcriptome analysis of wild-type *Pab* and *hrcC*^−^ *Pab*-infected beet leaves at 12 and 48 hours unveiled significant transcriptional reprogramming, with nearly 2,000 differentially expressed genes at 48 hours post inoculation. Enrichment analyses identified the upregulation of pathways related to signal transduction, defense, carbohydrate metabolism, and cell wall modulation in wild-type *Pab*-infected leaves compared to controls. Particularly notable was the significant upregulation of numerous genes associated with cell wall loosening by wild-type *Pab*, suggesting an initial rearrangement of cell wall architecture facilitates gall formation. Furthermore, transcriptome analysis demonstrated that wild-type *Pab* suppresses the expression of the betalain biosynthetic gene *DOPA 4,5-DIOXYGENASE*, leading to reduced betalain accumulation in infected tissues compared to the mutant strain. These findings offer fresh insights into the transcriptional and physiological manipulation of host tissue during the early stages of *Pab*-induced gall formation.
