## Supplementary material for "Comparative transcriptomic profile reveals candidate genes manipulated by type III effectors of *Pantoea agglomerans* pv. *betae* leading to gall formation in beet": Table S: Supplementary table 2 Pab WT _ 12 h vs. Mock _ 12 h.xls

### Sheet: Pab WT _ 12h vs. Mock _ 12h pFD
Probeset ID	gene_id	transcript_id(s)	Annotation	p-value(Pab WT 12h vs. Mock 12h)	Fold-Change(Pab WT 12h vs. Mock 12h)
LOC104908359	104908359	BGI_novel_T002199,XM_048639293.1	XP_021847017.1//peroxidase P7-like [Spinacia oleracea];XP_021769298.1//peroxidase 4-like [Chenopodium quinoa]	5.02113e-05	18.1183
LOC104906941	104906941	XM_010695775.3	XP_010694077.1//PREDICTED: monothiol glutaredoxin-S1 [Beta vulgaris subsp. vulgaris]	9.62555e-06	11.0146
LOC104890203	104890203	XM_010675597.3	XP_010673899.1//PREDICTED: dirigent protein 22-like [Beta vulgaris subsp. vulgaris]	0.000131542	8.75603
LOC104887796	104887796	XM_010672542.3	XP_010670844.1//PREDICTED: auxin-binding protein ABP19a [Beta vulgaris subsp. vulgaris]	2.61791e-07	8.60176
LOC104883093	104883093	XM_010667546.3	XP_010665848.1//PREDICTED: flavonol synthase/flavanone 3-hydroxylase-like [Beta vulgaris subsp. vulgaris]	0.000240619	7.33852
LOC104900274	104900274	XM_010687662.3	XP_010685964.1//PREDICTED: peroxidase 4 [Beta vulgaris subsp. vulgaris]	3.98896e-06	6.38277
LOC104884054	104884054	BGI_novel_T008980,BGI_novel_T008981,XM_010668646.3	XP_010666948.1//PREDICTED: cysteine-rich repeat secretory protein 55 [Beta vulgaris subsp. vulgaris];XP_010666949.1//PREDICTED: cysteine-rich repeat secretory protein 55 [Beta vulgaris subsp. vulgaris]	1.77879e-05	6.14987
LOC104887797	104887797	XM_048638071.1	XP_010670845.1//PREDICTED: auxin-binding protein ABP19a-like [Beta vulgaris subsp. vulgaris]	0.000238508	6.07953
LOC104902234	104902234	XM_010689977.3	XP_010688279.1//PREDICTED: caffeic acid 3-O-methyltransferase [Beta vulgaris subsp. vulgaris]	2.5222e-05	6.06001
LOC104888184	104888184	XM_010673075.3	XP_021763627.1//oligopeptide transporter 6-like [Chenopodium quinoa]	1.43187e-09	5.63329
LOC104891800	104891800	XM_010677552.3	XP_010675854.1//PREDICTED: glycerophosphodiester phosphodiesterase GDPDL3 isoform X1 [Beta vulgaris subsp. vulgaris]	3.21433e-09	5.38273
LOC104906301	104906301	XM_010695046.2,XM_010695052.3,XM_010695057.3,XM_010695065.3	XP_010693354.1//PREDICTED: LEAF RUST 10 DISEASE-RESISTANCE LOCUS RECEPTOR-LIKE PROTEIN KINASE-like 1.4 isoform X2 [Beta vulgaris subsp. vulgaris];XP_010693359.1//PREDICTED: LEAF RUST 10 DISEASE-RESISTANCE LOCUS RECEPTOR-LIKE PROTEIN KINASE-like 1.3 isoform X3 [Beta vulgaris subsp. vulgaris];XP_010693348.1//PREDICTED: LEAF RUST 10 DISEASE-RESISTANCE LOCUS RECEPTOR-LIKE PROTEIN KINASE-like 1.3 isof…	8.21806e-05	4.97886
LOC104907860	104907860	BGI_novel_T006561,BGI_novel_T006562,BGI_novel_T006563,BGI_novel_T006564,BGI_novel_T006565,BGI_novel_T006566,BGI_novel_T006567,BGI_novel_T006568,BGI_novel_T006569,BGI_novel_T006570,BGI_novel_T006571,BGI_novel_T006572,BGI_novel_T006573,BGI_novel_T006574,BGI_novel_T006575,BGI_novel_T006576,BGI_novel_T006577,BGI_novel_T006578,XM_010696876.2	CAA0394925.1//unnamed protein product [Arabidopsis thaliana];XP_026442199.1//mucin-2-like [Papaver somniferum];KDP25648.1//hypothetical protein JCGZ_20804 [Jatropha curcas]	7.62971e-07	4.95139
LOC104905464	104905464	BGI_novel_T002400,XM_010694021.3	XP_010692323.1//PREDICTED: endo-1,3(4)-beta-glucanase 2 [Beta vulgaris subsp. vulgaris]	4.53196e-08	4.63217
LOC104904540	104904540	XM_010692813.3,XM_010692814.3	XP_010691116.1//PREDICTED: protein NUCLEAR FUSION DEFECTIVE 4 isoform X2 [Beta vulgaris subsp. vulgaris];KMT00649.1//hypothetical protein BVRB_9g219400 isoform B [Beta vulgaris subsp. vulgaris]	2.6755e-06	4.60727
LOC104883453	104883453	XM_048634447.1	XP_010666281.1//PREDICTED: auxin-binding protein ABP19b-like [Beta vulgaris subsp. vulgaris]	4.15168e-05	4.41012
LOC104898207	104898207	XM_010685250.3	XP_010683552.1//PREDICTED: cationic peroxidase 1 [Beta vulgaris subsp. vulgaris]	1.0956e-05	4.26111
LOC104903245	104903245	XM_010691254.3	XP_021746248.1//ABC transporter A family member 2-like [Chenopodium quinoa]	0.000725656	4.16869
LOC104884388	104884388	XM_010669029.3	XP_010667331.1//PREDICTED: glutathione S-transferase [Beta vulgaris subsp. vulgaris]	5.5178e-05	4.08526
LOC104908975	104908975	XM_010698151.3	XP_010696453.1//PREDICTED: adenine phosphoribosyltransferase 5 [Beta vulgaris subsp. vulgaris]	0.000574133	4.05984
LOC104900257	104900257	XM_010687639.2	XP_010685941.1//PREDICTED: protein IN2-1 homolog B [Beta vulgaris subsp. vulgaris]	0.00022192	3.97682
LOC104902957	104902957	XM_010690907.3	XP_010689209.1//PREDICTED: glutathione S-transferase [Beta vulgaris subsp. vulgaris]	9.39605e-06	3.95859
LOC104898023	104898023	XM_010685017.3,XM_010685018.3	XP_010683319.1//PREDICTED: two-component response regulator ARR5 isoform X1 [Beta vulgaris subsp. vulgaris];XP_010683320.1//PREDICTED: two-component response regulator ARR5 isoform X2 [Beta vulgaris subsp. vulgaris]	0.000473807	3.85027
LOC104887945	104887945	XM_010672735.3	XP_021721920.1//probable inorganic phosphate transporter 1-4 [Chenopodium quinoa]	1.37546e-07	3.7748
LOC104904903	104904903	XM_010693324.2	XP_010691626.1//PREDICTED: uncharacterized acetyltransferase At3g50280 [Beta vulgaris subsp. vulgaris]	0.000351521	3.69386
LOC104888324	104888324	XM_010673259.3	XP_010671561.1//PREDICTED: acidic endochitinase [Beta vulgaris subsp. vulgaris]	0.000285212	3.69112
LOC104894186	104894186	BGI_novel_T005491,BGI_novel_T005492,BGI_novel_T005493,BGI_novel_T005494,BGI_novel_T005495,BGI_novel_T005496,BGI_novel_T005498,XM_010680363.3,XM_010680364.3,XM_048644163.1,XM_048644164.1,XM_048644165.1,XM_048644167.1,XM_048644168.1,XM_048644169.1,XR_790193.3	XP_010668381.1//PREDICTED: two-component response regulator ARR6 isoform X1 [Beta vulgaris subsp. vulgaris];XP_010668382.1//PREDICTED: two-component response regulator ARR6 isoform X2 [Beta vulgaris subsp. vulgaris];XP_010678665.1//PREDICTED: ABC transporter C family member 3 isoform X1 [Beta vulgaris subsp. vulgaris];XP_010678661.1//PREDICTED: ABC transporter C family member 3 [Beta vulgaris sub…	1.17204e-05	3.68524
LOC104890973	104890973	BGI_novel_T000542,XM_010676602.3	XP_010674904.1//PREDICTED: two-component response regulator ORR9 [Beta vulgaris subsp. vulgaris]	1.59693e-06	3.6825
LOC104900541	104900541	BGI_novel_T010296,XM_010687975.3	XP_021845836.1//sugar carrier protein C-like [Spinacia oleracea];XP_034698396.1//sugar carrier protein C-like [Vitis riparia]	1.13009e-06	3.66233
LOC104883042	104883042	XM_010667483.3	XP_010665785.1//PREDICTED: glutathione S-transferase [Beta vulgaris subsp. vulgaris]	0.00037498	3.63494
LOC104906942	104906942	XM_010695776.3	XP_010694078.1//PREDICTED: monothiol glutaredoxin-S1 [Beta vulgaris subsp. vulgaris]	0.000438726	3.62364
LOC104897498	104897498	XM_010684383.3	XP_010682685.1//PREDICTED: cysteine-rich repeat secretory protein 57-like [Beta vulgaris subsp. vulgaris]	1.64969e-05	3.60435
LOC104884189	104884189	XM_010668801.3,XM_010668802.3	XP_010667104.1//PREDICTED: uncharacterized protein LOC104884189 isoform X2 [Beta vulgaris subsp. vulgaris];XP_010667103.1//PREDICTED: uncharacterized protein LOC104884189 isoform X1 [Beta vulgaris subsp. vulgaris]	0.000263574	3.52545
LOC104888878	104888878	XR_007272536.1	KMT15838.1//hypothetical protein BVRB_3g058070 [Beta vulgaris subsp. vulgaris]	4.45888e-05	3.51031
LOC104888209	104888209	XM_010673103.3	XP_010671405.1//PREDICTED: luminal-binding protein [Beta vulgaris subsp. vulgaris]	0.000880202	3.47818
LOC104900194	104900194	XM_010687564.3	XP_010685866.1//PREDICTED: chitinase 2 [Beta vulgaris subsp. vulgaris]	4.82891e-06	3.46636
LOC104906732	104906732	XM_010695528.3	XP_010693830.1//PREDICTED: F-box/kelch-repeat protein At2g44130 [Beta vulgaris subsp. vulgaris]	3.54508e-06	3.36462
LOC104890017	104890017	XM_010675373.3,XM_010675374.3	XP_021862311.1//cinnamoyl-CoA reductase 1-like isoform X2 [Spinacia oleracea];XP_010673675.1//PREDICTED: cinnamoyl-CoA reductase 1 isoform X1 [Beta vulgaris subsp. vulgaris]	9.27105e-05	3.33753
LOC104904303	104904303	XM_010692520.3	XP_021753545.1//purple acid phosphatase 2-like isoform X1 [Chenopodium quinoa]	6.98283e-06	3.32587
LOC104892591	104892591	XM_010678566.3	XP_010676868.1//PREDICTED: transcription factor bHLH157 [Beta vulgaris subsp. vulgaris]	4.44451e-06	3.32372
LOC104903159	104903159	BGI_novel_T002511,BGI_novel_T002512,XM_010691160.3	XP_010689462.1//PREDICTED: transcription factor bHLH51 [Beta vulgaris subsp. vulgaris]	3.55875e-05	3.31849
LOC104895608	104895608	BGI_novel_T000765,BGI_novel_T000766,BGI_novel_T000767,BGI_novel_T000768,BGI_novel_T000769,BGI_novel_T000770,BGI_novel_T000771,BGI_novel_T000772,BGI_novel_T000773,BGI_novel_T000774,BGI_novel_T000775,BGI_novel_T000776,BGI_novel_T000777,BGI_novel_T000778,BGI_novel_T000779,BGI_novel_T000780,BGI_novel_T000781,BGI_novel_T000782,BGI_novel_T000783,BGI_novel_T000784,BGI_novel_T000785,BGI_novel_T000786,XM_…	XP_010680473.1//PREDICTED: extensin-1 [Beta vulgaris subsp. vulgaris];KNA12633.1//hypothetical protein SOVF_124290 [Spinacia oleracea];XP_021760998.1//proline-rich extensin-like protein EPR1 [Chenopodium quinoa]	1.17581e-05	3.30041
LOC104903234	104903234	XM_010691243.3	XP_010689545.1//PREDICTED: auxin-binding protein ABP19a [Beta vulgaris subsp. vulgaris]	0.000956029	3.26285
LOC104908326	104908326	XM_010697420.3	XP_021769298.1//peroxidase 4-like [Chenopodium quinoa]	4.56223e-06	3.17789
LOC104884321	104884321	XM_010668958.3	XP_010667260.1//PREDICTED: zinc transporter 4, chloroplastic [Beta vulgaris subsp. vulgaris]	1.72851e-06	3.15411
LOC125492567	125492567	XM_048635200.1	KMT03009.1//hypothetical protein BVRB_8g195730 [Beta vulgaris subsp. vulgaris]	0.000157281	3.15397
LOC104899210	104899210	XM_010686360.3	XP_010684662.1//PREDICTED: rho GDP-dissociation inhibitor 1 [Beta vulgaris subsp. vulgaris]	1.08574e-05	3.12908
LOC104882907	104882907	XM_010667323.3	XP_010665625.1//PREDICTED: SEC12-like protein 1 [Beta vulgaris subsp. vulgaris]	6.56651e-07	3.08555
LOC104887893	104887893	XM_010672665.3,XM_048640722.1	CCA65974.1//hypothetical protein [Beta vulgaris subsp. vulgaris];XP_021721862.1//protein NRT1/ PTR FAMILY 5.2-like [Chenopodium quinoa]	6.61893e-06	3.05876
LOC104894826	104894826	XM_010681163.3	XP_010679465.1//PREDICTED: heat shock 70 kDa protein 17 [Beta vulgaris subsp. vulgaris]	0.00151258	3.03437
LOC104888823	104888823	XM_010673922.3	XP_021836931.1//probable fructokinase-4 [Spinacia oleracea]	0.00207082	3.02178
LOC104897442	104897442	BGI_novel_T006881,BGI_novel_T006882,XM_010684314.3,XM_048646533.1	XP_010682616.1//PREDICTED: protein ALTERED XYLOGLUCAN 4 [Beta vulgaris subsp. vulgaris]	0.000964325	3.00661
LOC104883091	104883091	XM_010667545.3	XP_010665847.1//PREDICTED: G-type lectin S-receptor-like serine/threonine-protein kinase At1g11330 [Beta vulgaris subsp. vulgaris]	4.89515e-06	3.00056
LOC104891240	104891240	XM_010676902.3	XP_010675204.1//PREDICTED: microsomal glutathione S-transferase 3 [Beta vulgaris subsp. vulgaris]	0.00199149	2.99935
LOC104888095	104888095	BGI_novel_T002634,BGI_novel_T002635,BGI_novel_T002636,BGI_novel_T002637,XM_048640810.1,XM_048640811.1,XM_048640812.1,XM_048640813.1,XM_048640814.1,XM_048640815.1,XM_048640817.1,XM_048640818.1,XM_048640819.1,XM_048640820.1,XR_007272375.1,XR_007272376.1	XP_010671251.1//PREDICTED: membrane protein of ER body-like protein isoform X4 [Beta vulgaris subsp. vulgaris];XP_010671249.1//PREDICTED: membrane protein of ER body-like protein isoform X2 [Beta vulgaris subsp. vulgaris];XP_010671255.1//PREDICTED: uncharacterized protein LOC104888095 isoform X7 [Beta vulgaris subsp. vulgaris];XP_010671248.1//PREDICTED: membrane protein of ER body-like protein is…	0.000424404	2.99848
LOC104907433	104907433	XM_010696367.3,XM_048639378.1	XP_010694669.1//PREDICTED: putative F-box protein PP2-B12 [Beta vulgaris subsp. vulgaris]	5.39142e-05	2.94811
LOC104892833	104892833	BGI_novel_T006179,BGI_novel_T006180,BGI_novel_T006181,BGI_novel_T006182,BGI_novel_T006183,BGI_novel_T006184,BGI_novel_T006185,BGI_novel_T006186,BGI_novel_T006187,XM_010678842.3,XM_010678843.3,XM_019249510.2,XM_019249511.2	XP_010677144.1//PREDICTED: F-box protein CPR30 isoform X1 [Beta vulgaris subsp. vulgaris]	0.000765722	2.89609
LOC104894118	104894118	XM_010680289.3	XP_010678590.1//PREDICTED: protein NRT1/ PTR FAMILY 2.9 [Beta vulgaris subsp. vulgaris]	0.00018018	2.87679
LOC104902536	104902536	XM_010690335.3,XM_010690337.3,XM_010690338.3	XP_010688637.1//PREDICTED: reticulocalbin-2 [Beta vulgaris subsp. vulgaris]	5.86807e-05	2.85166
LOC104890403	104890403	NM_001303065.1,XM_010675876.3	XP_010674178.1//PREDICTED: calreticulin isoform X1 [Beta vulgaris subsp. vulgaris];NP_001289994.1//calreticulin precursor [Beta vulgaris subsp. vulgaris]	0.000113491	2.84643
LOC104888149	104888149	BGI_novel_T002667,XM_010673030.3	XP_021725690.1//caffeic acid 3-O-methyltransferase-like [Chenopodium quinoa]	0.000334983	2.84312
LOC104889095	104889095	XM_010674238.3	XP_010672540.1//PREDICTED: F-box/kelch-repeat protein At2g44130 [Beta vulgaris subsp. vulgaris]	2.01575e-06	2.81387
LOC104887447	104887447	XM_010672076.3,XM_010672077.3	XP_010670378.1//PREDICTED: protein IQ-DOMAIN 14 isoform X1 [Beta vulgaris subsp. vulgaris];XP_010670379.1//PREDICTED: protein IQ-DOMAIN 1 isoform X2 [Beta vulgaris subsp. vulgaris]	0.00068923	2.80854
LOC104900565	104900565	BGI_novel_T010266,XM_010688009.3	XP_010686311.1//PREDICTED: U-box domain-containing protein 4 [Beta vulgaris subsp. vulgaris]	6.85013e-05	2.79379
LOC104884479	104884479	XM_010669132.3,XM_010669133.3,XM_010669134.3	XP_010667434.1//PREDICTED: probable prolyl 4-hydroxylase 3 [Beta vulgaris subsp. vulgaris]	6.03886e-06	2.75974
LOC104886566	104886566	XM_010671020.3	XP_010669322.1//PREDICTED: cytokinin dehydrogenase 7 [Beta vulgaris subsp. vulgaris]	3.41719e-07	2.75397
LOC104905987	104905987	XM_010694658.3	XP_021864330.1//transketolase, chloroplastic [Spinacia oleracea]	0.00129316	2.73815
LOC104903903	104903903	XM_010692039.3,XM_048635961.1	XP_010690341.1//PREDICTED: uncharacterized protein LOC104903903 [Beta vulgaris subsp. vulgaris]	0.00017746	2.7343
LOC104906695	104906695	XM_010695486.3	XP_010693788.1//PREDICTED: pyridoxal kinase isoform X1 [Beta vulgaris subsp. vulgaris]	5.95933e-06	2.70399
LOC104886773	104886773	XM_010671283.3,XM_019247971.2	XP_010669585.1//PREDICTED: F-box/kelch-repeat protein At3g61590 [Beta vulgaris subsp. vulgaris]	0.000111016	2.6944
LOC104894324	104894324	XM_010680532.3	XP_010678834.1//PREDICTED: tryptophan aminotransferase-related protein 2 [Beta vulgaris subsp. vulgaris]	0.000136477	2.69426
LOC104890422	104890422	XM_010675902.3	XP_010674204.1//PREDICTED: uncharacterized protein LOC104890422 [Beta vulgaris subsp. vulgaris]	0.000737833	2.67086
LOC104895513	104895513	XM_010682049.3	XP_010680351.1//PREDICTED: nicotinamidase 1 [Beta vulgaris subsp. vulgaris]	0.000264392	2.65931
LOC104890984	104890984	XM_010676613.3	XP_010674915.1//PREDICTED: protein disulfide-isomerase [Beta vulgaris subsp. vulgaris]	0.000139202	2.64099
LOC104883606	104883606	XM_010668152.3	XP_010666454.1//PREDICTED: protein Brevis radix-like 4 [Beta vulgaris subsp. vulgaris]	0.00054625	2.57836
LOC104889728	104889728	XM_010675026.3	XP_010673328.1//PREDICTED: crocetin glucosyltransferase, chloroplastic [Beta vulgaris subsp. vulgaris]	0.000646163	2.52898
LOC104883680	104883680	XM_010668229.3	XP_010666531.1//PREDICTED: uncharacterized protein LOC104883680 [Beta vulgaris subsp. vulgaris]	0.000333981	2.51599
LOC104886959	104886959	BGI_novel_T000185,XM_010671526.3	XP_010669828.1//PREDICTED: WRKY transcription factor 22 [Beta vulgaris subsp. vulgaris]	0.000333002	2.51391
LOC104891646	104891646	BGI_novel_T003991,XM_010677369.3	XP_010675671.1//PREDICTED: probable folate-biopterin transporter 4 [Beta vulgaris subsp. vulgaris]	0.00175928	2.51304
LOC104904882	104904882	XM_010693296.3	XP_010691598.1//PREDICTED: protein transport protein Sec61 subunit alpha [Beta vulgaris subsp. vulgaris]	1.58671e-05	2.48066
LOC104904777	104904777	XM_010693151.3	XP_021776231.1//oligopeptide transporter 4-like [Chenopodium quinoa]	0.00193401	2.47389
LOC104904365	104904365	XM_010692594.3	XP_010690896.1//PREDICTED: guanine nucleotide-binding protein subunit beta-2 [Beta vulgaris subsp. vulgaris]	0.000168936	2.46115
LOC104900147	104900147	XM_048648211.1	XP_019106567.1//PREDICTED: uncharacterized protein LOC104900147 [Beta vulgaris subsp. vulgaris]	3.70313e-07	2.46112
LOC104892015	104892015	XM_010677822.3,XM_048642418.1	XP_010676124.1//PREDICTED: probable galactinol--sucrose galactosyltransferase 1 [Beta vulgaris subsp. vulgaris]	8.96348e-05	2.43195
LOC104904880	104904880	XM_010693293.3	XP_021866396.1//cinnamoyl-CoA reductase 1-like [Spinacia oleracea]	0.00115834	2.42482
LOC104890662	104890662	XM_010676234.3,XM_010676235.3	XP_010674536.1//PREDICTED: uncharacterized protein LOC104890662 [Beta vulgaris subsp. vulgaris]	3.00143e-06	2.4214
LOC104892355	104892355	XM_010678262.3,XM_010678263.3	XP_010676564.1//PREDICTED: SPX domain-containing membrane protein At4g22990 [Beta vulgaris subsp. vulgaris]	0.000278172	2.41567
LOC104909115	104909115	BGI_novel_T010327,BGI_novel_T010328,BGI_novel_T010329,XM_010698316.3,XM_019247185.2,XM_019247186.2,XM_019247187.2,XM_019247188.2,XM_019247189.2,XM_048634370.1,XM_048634371.1	XP_010696618.1//PREDICTED: sphingosine kinase 1 isoform X1 [Beta vulgaris subsp. vulgaris];XP_019102730.1//PREDICTED: sphingosine kinase 1 isoform X2 [Beta vulgaris subsp. vulgaris]	1.67177e-05	2.40531
LOC104896917	104896917	BGI_novel_T000033,XM_010683952.3,XM_019251245.2,XM_019251333.2,XM_048635559.1,XM_048636197.1,XM_048636458.1	XP_010682254.1//PREDICTED: G-type lectin S-receptor-like serine/threonine-protein kinase At5g35370 [Beta vulgaris subsp. vulgaris]	0.000374899	2.3877
LOC104897982	104897982	XM_010684968.2	XP_010683270.1//PREDICTED: 12-oxophytodienoate reductase 2 [Beta vulgaris subsp. vulgaris]	2.18029e-06	2.36186
LOC104904374	104904374	XM_010692603.3	XP_021731614.1//ABC transporter B family member 11-like [Chenopodium quinoa]	0.000390984	2.35931
LOC104902006	104902006	XM_010689647.3	XP_010687949.1//PREDICTED: cucumber peeling cupredoxin [Beta vulgaris subsp. vulgaris]	0.00205825	2.35266
LOC104903337	104903337	XM_010691366.3	XP_010689668.1//PREDICTED: phosphoinositide phospholipase C 6 [Beta vulgaris subsp. vulgaris]	0.00176936	2.34134
LOC104897454	104897454	XM_010684333.3,XM_010684334.3	XP_010682636.1//PREDICTED: ethylene-responsive transcription factor ERF113 isoform X2 [Beta vulgaris subsp. vulgaris];XP_010682635.1//PREDICTED: ethylene-responsive transcription factor ERF113 isoform X1 [Beta vulgaris subsp. vulgaris]	0.00253272	2.31943
LOC104892068	104892068	BGI_novel_T006550,XM_010677885.3	XP_010676187.1//PREDICTED: organic cation/carnitine transporter 3 [Beta vulgaris subsp. vulgaris]	8.89153e-05	2.3142
LOC104902597	104902597	BGI_novel_T011486,XM_048636093.1,XM_048636094.1,XM_048636095.1	XP_021733236.1//L-aspartate oxidase, chloroplastic-like [Chenopodium quinoa];XP_010688722.1//PREDICTED: L-aspartate oxidase, chloroplastic-like [Beta vulgaris subsp. vulgaris]	0.00216486	2.28733
LOC104884286	104884286	XM_010668910.3	XP_010667212.1//PREDICTED: protein NRT1/ PTR FAMILY 2.7-like [Beta vulgaris subsp. vulgaris]	2.25719e-05	2.28707
LOC104906619	104906619	XM_010695396.3	XP_010693698.1//PREDICTED: uncharacterized protein LOC104906619 [Beta vulgaris subsp. vulgaris]	6.09964e-06	2.28588
LOC104887286	104887286	XM_010671902.3	XP_010670204.1//PREDICTED: probable glycerol-3-phosphate acyltransferase 8 [Beta vulgaris subsp. vulgaris]	4.86908e-05	2.27287
LOC104897497	104897497	XM_010684382.3	XP_010682684.1//PREDICTED: NAC domain-containing protein 83 [Beta vulgaris subsp. vulgaris]	0.00120795	2.2614
LOC104899160	104899160	XM_010686300.3	XP_010684602.1//PREDICTED: major allergen Mal d 1 [Beta vulgaris subsp. vulgaris]	0.001897	2.26123
LOC104903246	104903246	XM_010691255.3	XP_021858728.1//ABC transporter A family member 7-like [Spinacia oleracea]	0.00141138	2.25984
LOC104905306	104905306	BGI_novel_T000433,BGI_novel_T000434,BGI_novel_T000435,XM_010693796.3	XP_010692098.1//PREDICTED: uncharacterized protein LOC104905306 isoform X1 [Beta vulgaris subsp. vulgaris];KMS99974.1//hypothetical protein BVRB_1g018150 isoform B [Beta vulgaris subsp. vulgaris];XP_019107724.1//PREDICTED: uncharacterized protein LOC104905306 isoform X2 [Beta vulgaris subsp. vulgaris]	0.000128634	2.24666
LOC104888475	104888475	XM_010673464.3	XP_010671766.1//PREDICTED: uncharacterized protein LOC104888475 [Beta vulgaris subsp. vulgaris]	0.00169586	2.24121
LOC104887050	104887050	BGI_novel_T000194,XM_010671634.3	XP_010669936.1//PREDICTED: probable serine/threonine-protein kinase At1g01540 [Beta vulgaris subsp. vulgaris]	0.00158869	2.23896
LOC104908566	104908566	XM_010697685.3	XP_010695987.1//PREDICTED: protein ABHD17B [Beta vulgaris subsp. vulgaris]	0.00062369	2.2177
LOC104887697	104887697	XM_010672403.3,XM_010672404.3	XP_021767777.1//potassium channel AKT1-like isoform X1 [Chenopodium quinoa];XP_021867175.1//potassium channel AKT1-like isoform X1 [Spinacia oleracea]	0.000278946	2.20218
LOC104894892	104894892	XM_010681249.3,XM_010681250.3,XM_010681251.3,XM_010681252.3	XP_010679552.1//PREDICTED: uncharacterized protein LOC104894892 isoform X2 [Beta vulgaris subsp. vulgaris];XP_010679551.1//PREDICTED: uncharacterized protein LOC104894892 isoform X1 [Beta vulgaris subsp. vulgaris];XP_010679554.1//PREDICTED: uncharacterized protein LOC104894892 isoform X4 [Beta vulgaris subsp. vulgaris]	0.000167384	2.18811
LOC104908055	104908055	XM_010697107.3	XP_010695409.1//PREDICTED: probable steroid-binding protein 3 [Beta vulgaris subsp. vulgaris]	8.97859e-05	2.17601
LOC104904896	104904896	BGI_novel_T011144,XM_010693315.3,XM_019251515.2,XR_007269875.1,XR_007269876.1,XR_791668.3	XP_010691617.1//PREDICTED: uncharacterized protein At2g39795, mitochondrial isoform X1 [Beta vulgaris subsp. vulgaris];XP_019107060.1//PREDICTED: uncharacterized protein At2g39795, mitochondrial isoform X2 [Beta vulgaris subsp. vulgaris]	6.19295e-05	2.17118
LOC104905336	104905336	XM_010693840.3	XP_010692142.1//PREDICTED: protein transport protein Sec61 subunit beta [Beta vulgaris subsp. vulgaris]	0.000175234	2.16113
LOC104884551	104884551	BGI_novel_T002112,XM_019247076.2	KMT18121.1//hypothetical protein BVRB_2g031500 isoform B [Beta vulgaris subsp. vulgaris]	0.000196124	2.14946
LOC104883533	104883533	BGI_novel_T000147,XM_010668099.3,XM_010668144.3,XM_048634959.1	XP_010666401.1//PREDICTED: calcineurin B-like protein 4 [Beta vulgaris subsp. vulgaris]	0.00115044	2.14878
LOC104900475	104900475	BGI_novel_T007880,BGI_novel_T007881,XM_048648199.1	XP_010686193.1//PREDICTED: rho GTPase-activating protein 1-like [Beta vulgaris subsp. vulgaris];KMT05471.1//hypothetical protein BVRB_7g175970 isoform A [Beta vulgaris subsp. vulgaris]	0.00108167	2.13853
LOC104890393	104890393	BGI_novel_T004923,XM_010675863.3	XP_010674165.1//PREDICTED: protein disulfide-isomerase like 2-1 [Beta vulgaris subsp. vulgaris]	0.000108903	2.13762
LOC104908594	104908594	XM_010697720.3,XM_010697727.3,XM_010697732.3	XP_010696022.1//PREDICTED: putative methyltransferase NSUN6 isoform X1 [Beta vulgaris subsp. vulgaris]	9.26319e-05	2.12806
LOC104905661	104905661	BGI_novel_T000997,XM_019252217.2,XM_048645877.1,XM_048645881.1	XP_019107762.1//PREDICTED: carboxypeptidase A6 isoform X1 [Beta vulgaris subsp. vulgaris];XP_010692564.1//PREDICTED: carboxypeptidase A6 isoform X2 [Beta vulgaris subsp. vulgaris]	0.000793215	2.12687
LOC104888769	104888769	XM_010673837.3	XP_010672139.1//PREDICTED: uncharacterized protein LOC104888769 [Beta vulgaris subsp. vulgaris]	0.000195325	2.0941
LOC104896980	104896980	BGI_novel_T007032,BGI_novel_T007033,XM_010683773.3	XP_010682075.1//PREDICTED: probable leucine-rich repeat receptor-like protein kinase At5g49770 isoform X1 [Beta vulgaris subsp. vulgaris]	0.00140105	2.08199
LOC125496997	125496997	XM_048643194.1,XR_007273492.1	KMT11588.1//hypothetical protein BVRB_5g109030 [Beta vulgaris subsp. vulgaris];KMT11593.1//hypothetical protein BVRB_5g109080 [Beta vulgaris subsp. vulgaris]	0.000824077	2.08029
LOC104890247	104890247	XM_010675655.3	XP_010673957.1//PREDICTED: wall-associated receptor kinase-like 8 [Beta vulgaris subsp. vulgaris]	1.18306e-05	2.04602
LOC104887146	104887146	BGI_novel_T001389,BGI_novel_T001391,XM_010671743.3,XM_048638206.1,XM_048638207.1	KMT17412.1//hypothetical protein BVRB_2g038670 [Beta vulgaris subsp. vulgaris];XP_010670045.1//PREDICTED: eukaryotic translation initiation factor 2 subunit beta isoform X1 [Beta vulgaris subsp. vulgaris]	0.00236439	2.03117
LOC104902123	104902123	XM_010689815.3	XP_021846415.1//calcium-transporting ATPase 2, plasma membrane-type [Spinacia oleracea]	0.000383755	2.01557
LOC104906200	104906200	XM_010694925.3	XP_010693227.1//PREDICTED: ABC transporter B family member 19 [Beta vulgaris subsp. vulgaris]	0.000479497	-2.00923
LOC104887134	104887134	XM_010671731.3	XP_010670033.1//PREDICTED: uncharacterized protein LOC104887134 [Beta vulgaris subsp. vulgaris]	0.000450674	-2.06733
LOC104908091	104908091	XM_010697161.3	XP_010695463.1//PREDICTED: chaperone protein dnaJ 8, chloroplastic [Beta vulgaris subsp. vulgaris]	0.000132939	-2.16504
LOC104900923	104900923	XM_010688452.3	XP_010686754.1//PREDICTED: uncharacterized protein LOC104900923 [Beta vulgaris subsp. vulgaris]	0.000473835	-2.25581
LOC104890855	104890855	BGI_novel_T004615,XM_010676468.3,XM_048643306.1,XM_048643308.1	XP_021772963.1//amidase 1-like isoform X1 [Chenopodium quinoa]	0.000966318	-2.31105
LOC104896713	104896713	BGI_novel_T007087,XM_010683482.3,XM_010683483.3,XM_010683484.3,XM_010683485.3,XM_019250312.2,XM_048647407.1	XP_010681786.1//PREDICTED: potassium channel AKT2/3 isoform X3 [Beta vulgaris subsp. vulgaris];XP_010681788.1//PREDICTED: potassium channel AKT2/3 isoform X6 [Beta vulgaris subsp. vulgaris];XP_010681784.1//PREDICTED: potassium channel AKT2/3 isoform X1 [Beta vulgaris subsp. vulgaris];XP_019105857.1//PREDICTED: potassium channel AKT2/3 isoform X5 [Beta vulgaris subsp. vulgaris];XP_021727318.1//pot…	0.00148913	-2.36507
LOC104900947	104900947	XM_010688483.3	XP_010686785.1//PREDICTED: vacuolar iron transporter 1 [Beta vulgaris subsp. vulgaris]	0.000726021	-2.37576
LOC104898419	104898419	BGI_novel_T008376,XM_019250724.2	KNA20077.1//hypothetical protein SOVF_055650 isoform B [Spinacia oleracea];XP_021765967.1//F-box/LRR-repeat protein 3-like [Chenopodium quinoa]	1.04383e-05	-2.38534
LOC104900374	104900374	XM_010687789.3	XP_021846065.1//beta-galactosidase 1 [Spinacia oleracea]	0.000671478	-2.47436
LOC104897427	104897427	BGI_novel_T006891,XM_019250419.2,XM_019250420.2,XM_019250421.2	XP_019105964.1//PREDICTED: uncharacterized protein LOC104897427 [Beta vulgaris subsp. vulgaris]	6.81808e-06	-2.61875
LOC104903129	104903129	XM_010691132.3,XM_010691133.3,XM_019251812.2	XP_010689434.1//PREDICTED: ribosome-inactivating protein lychnin [Beta vulgaris subsp. vulgaris]	0.00087615	-2.66749
LOC104901796	104901796	XR_007276012.1	XP_010687714.1//PREDICTED: phytosulfokines [Beta vulgaris subsp. vulgaris]	0.00133291	-2.69756
LOC104890621	104890621	XM_010676170.3,XM_010676171.3	XP_010674472.1//PREDICTED: hydrophobic protein RCI2B isoform X2 [Beta vulgaris subsp. vulgaris]	0.00247153	-2.76092
LOC104897218	104897218	XM_010684050.3	XP_010682352.1//PREDICTED: myosin heavy chain kinase B [Beta vulgaris subsp. vulgaris]	6.15193e-06	-3.46238
LOC104903549	104903549	XM_010691598.3	XP_010689900.1//PREDICTED: 21 kDa seed protein [Beta vulgaris subsp. vulgaris]	0.0013112	-3.46966
LOC104897426	104897426	BGI_novel_T006890,XM_010684297.3,XM_019250422.2,XM_019250423.2	XP_010682599.1//PREDICTED: uncharacterized protein LOC104897426 [Beta vulgaris subsp. vulgaris]	0.000156685	-5.18849
LOC104897428	104897428	XM_010684300.3	XP_010682602.1//PREDICTED: 23 kDa jasmonate-induced protein [Beta vulgaris subsp. vulgaris]	5.4095e-06	-6.22151
