## Supplementary material for "Comparative transcriptomic profile reveals candidate genes manipulated by type III effectors of *Pantoea agglomerans* pv. *betae* leading to gall formation in beet": Table S: Supplementary table 4 Pab WT _ 12 h vs. Pab hrcC _ 12 h.xls

### Sheet: Pab WT _ 12h vs. Pab hrcC _ 12h
Probeset ID	gene_id	transcript_id(s)	Annotation		p-value(Pab WT 12h vs. Pab hrcC 12h)	Fold-Change(Pab WT 12h vs. Pab hrcC 12h)
LOC104884321	104884321	XM_010668958.3	XP_010667260.1//PREDICTED: zinc transporter 4, chloroplastic [Beta vulgaris subsp. vulgaris]		8.20665e-06	2.53413
LOC104889095	104889095	XM_010674238.3	XP_010672540.1//PREDICTED: F-box/kelch-repeat protein At2g44130 [Beta vulgaris subsp. vulgaris]		1.10777e-05	2.29473
LOC104893026	104893026	XM_010679065.3,XM_048644788.1	XP_010677367.2//PREDICTED: lysine-specific demethylase JMJ13 [Beta vulgaris subsp. vulgaris]		2.07505e-07	-2.05731
