## Supplementary material for "Comparative transcriptomic profile reveals candidate genes manipulated by type III effectors of *Pantoea agglomerans* pv. *betae* leading to gall formation in beet": Table S: Supplementary table 6 Pab hrcC _ 48 h vs. Mock _ 48 h.xls

### Sheet: Pab hrcC _ 48h vs. Mock _ 48h p
Probeset ID	gene_id	transcript_id(s)	Annotation		p-value(Pab hrcC 48h vs. Mock 48h)	Fold-Change(Pab hrcC 48h vs. Mock 48h)
LOC104901561	104901561	XM_010689150.3	XP_010687452.1//PREDICTED: endochitinase EP3 [Beta vulgaris subsp. vulgaris]		0.000125716	25.4455
LOC104888645	104888645	XM_010673668.3	XP_010671970.2//PREDICTED: major allergen Mal d 1 [Beta vulgaris subsp. vulgaris]		2.48246e-06	19.4956
LOC104888324	104888324	XM_010673259.3	XP_010671561.1//PREDICTED: acidic endochitinase [Beta vulgaris subsp. vulgaris]		0.000159702	16.5635
LOC104887797	104887797	XM_048638071.1	XP_010670845.1//PREDICTED: auxin-binding protein ABP19a-like [Beta vulgaris subsp. vulgaris]		0.000444037	16.1883
LOC104884054	104884054	BGI_novel_T008980,BGI_novel_T008981,XM_010668646.3	XP_010666948.1//PREDICTED: cysteine-rich repeat secretory protein 55 [Beta vulgaris subsp. vulgaris];XP_010666949.1//PREDICTED: cysteine-rich repeat secretory protein 55 [Beta vulgaris subsp. vulgaris]		6.49584e-05	14.3156
LOC104908326	104908326	XM_010697420.3	XP_021769298.1//peroxidase 4-like [Chenopodium quinoa]		0.000467804	14.03
LOC104902234	104902234	XM_010689977.3	XP_010688279.1//PREDICTED: caffeic acid 3-O-methyltransferase [Beta vulgaris subsp. vulgaris]		0.00028196	12.7415
LOC104904540	104904540	XM_010692813.3,XM_010692814.3	XP_010691116.1//PREDICTED: protein NUCLEAR FUSION DEFECTIVE 4 isoform X2 [Beta vulgaris subsp. vulgaris];KMT00649.1//hypothetical protein BVRB_9g219400 isoform B [Beta vulgaris subsp. vulgaris]		5.88113e-06	11.2172
LOC104887796	104887796	XM_010672542.3	XP_010670844.1//PREDICTED: auxin-binding protein ABP19a [Beta vulgaris subsp. vulgaris]		0.000987377	11.0029
LOC104888184	104888184	XM_010673075.3	XP_021763627.1//oligopeptide transporter 6-like [Chenopodium quinoa]		0.000342988	10.8849
LOC104887973	104887973	BGI_novel_T002602,XM_010672764.3	XP_010671066.1//PREDICTED: 1-aminocyclopropane-1-carboxylate oxidase homolog 1 [Beta vulgaris subsp. vulgaris]		1.78375e-05	10.6405
LOC104884388	104884388	XM_010669029.3	XP_010667331.1//PREDICTED: glutathione S-transferase [Beta vulgaris subsp. vulgaris]		0.000123528	9.2039
LOC104906301	104906301	XM_010695046.2,XM_010695052.3,XM_010695057.3,XM_010695065.3	XP_010693354.1//PREDICTED: LEAF RUST 10 DISEASE-RESISTANCE LOCUS RECEPTOR-LIKE PROTEIN KINASE-like 1.4 isoform X2 [Beta vulgaris subsp. vulgaris];XP_010693359.1//PREDICTED: LEAF RUST 10 DISEASE-RESISTANCE LOCUS RECEPTOR-LIKE PROTEIN KINASE-like 1.3 isoform X3 [Beta vulgaris subsp. vulgaris];XP_010693348.1//PREDICTED: LEAF RUST 10 DISEASE-RESISTANCE LOCUS RECEPTOR-LIKE PROTEIN KINASE-like 1.3 isof…		0.000489892	7.92841
LOC104883093	104883093	XM_010667546.3	XP_010665848.1//PREDICTED: flavonol synthase/flavanone 3-hydroxylase-like [Beta vulgaris subsp. vulgaris]		0.000877201	7.72067
LOC104900257	104900257	XM_010687639.2	XP_010685941.1//PREDICTED: protein IN2-1 homolog B [Beta vulgaris subsp. vulgaris]		0.000952271	7.70179
LOC104906907	104906907	XM_010695740.3	XP_010694042.1//PREDICTED: protein COBRA [Beta vulgaris subsp. vulgaris]		1.38586e-05	7.5324
LOC104905115	104905115	XM_010693561.3,XM_048646974.1	XP_010691863.1//PREDICTED: naringenin,2-oxoglutarate 3-dioxygenase isoform X1 [Beta vulgaris subsp. vulgaris];XP_019107666.1//PREDICTED: naringenin,2-oxoglutarate 3-dioxygenase isoform X2 [Beta vulgaris subsp. vulgaris]		0.000115413	7.38078
LOC104900565	104900565	BGI_novel_T010266,XM_010688009.3	XP_010686311.1//PREDICTED: U-box domain-containing protein 4 [Beta vulgaris subsp. vulgaris]		0.000363389	7.03378
LOC104894040	104894040	XM_010680206.3	XP_010678508.1//PREDICTED: uncharacterized protein LOC104894040 [Beta vulgaris subsp. vulgaris]		5.78131e-05	6.38246
LOC104890247	104890247	XM_010675655.3	XP_010673957.1//PREDICTED: wall-associated receptor kinase-like 8 [Beta vulgaris subsp. vulgaris]		7.81732e-05	6.30429
LOC125496997	125496997	XM_048643194.1,XR_007273492.1	KMT11588.1//hypothetical protein BVRB_5g109030 [Beta vulgaris subsp. vulgaris];KMT11593.1//hypothetical protein BVRB_5g109080 [Beta vulgaris subsp. vulgaris]		1.80853e-05	6.20918
LOC104883467	104883467	XM_010667999.3	XP_010666301.1//PREDICTED: serine/threonine-protein kinase At5g01020 [Beta vulgaris subsp. vulgaris]		0.000121022	6.13575
LOC104887945	104887945	XM_010672735.3	XP_021721920.1//probable inorganic phosphate transporter 1-4 [Chenopodium quinoa]		0.000181726	6.12466
LOC104882810	104882810	XM_010667210.3	XP_010665512.1//PREDICTED: ankyrin repeat-containing protein NPR4 [Beta vulgaris subsp. vulgaris]		0.000497213	5.6472
LOC104897498	104897498	XM_010684383.3	XP_010682685.1//PREDICTED: cysteine-rich repeat secretory protein 57-like [Beta vulgaris subsp. vulgaris]		0.000938091	5.56432
LOC104886934	104886934	XM_010671488.3	XP_010669790.1//PREDICTED: chalcone--flavonone isomerase [Beta vulgaris subsp. vulgaris]		0.00131801	5.46656
LOC104887668	104887668	BGI_novel_T001363,XM_010672356.2,XM_048638147.1	XP_010670658.1//PREDICTED: UPF0481 protein At3g47200 [Beta vulgaris subsp. vulgaris]		0.00119761	5.26824
LOC104898175	104898175	XM_010685214.3	XP_010683516.1//PREDICTED: non-specific lipid-transfer protein [Beta vulgaris subsp. vulgaris]		0.00122079	4.86809
LOC104894118	104894118	XM_010680289.3	XP_010678590.1//PREDICTED: protein NRT1/ PTR FAMILY 2.9 [Beta vulgaris subsp. vulgaris]		4.24402e-06	4.79187
LOC104907433	104907433	XM_010696367.3,XM_048639378.1	XP_010694669.1//PREDICTED: putative F-box protein PP2-B12 [Beta vulgaris subsp. vulgaris]		0.000568072	4.77581
LOC104904935	104904935	XM_010693359.3	XP_010691661.1//PREDICTED: uncharacterized protein LOC104904935 [Beta vulgaris subsp. vulgaris]		8.44089e-05	4.76282
LOC104883091	104883091	XM_010667545.3	XP_010665847.1//PREDICTED: G-type lectin S-receptor-like serine/threonine-protein kinase At1g11330 [Beta vulgaris subsp. vulgaris]		0.00135133	4.6971
LOC104905770	104905770	BGI_novel_T001178,XM_010694400.3	KNA16065.1//hypothetical protein SOVF_092500 [Spinacia oleracea];XP_010692702.1//PREDICTED: BRASSINOSTEROID INSENSITIVE 1-associated receptor kinase 1 [Beta vulgaris subsp. vulgaris]		1.83731e-06	4.64261
LOC104897576	104897576	XM_010684484.3	XP_010682786.1//PREDICTED: flavonoid 3',5'-methyltransferase [Beta vulgaris subsp. vulgaris]		0.000970696	4.34039
LOC104905445	104905445	BGI_novel_T000498,XM_010693994.3	XP_010692296.2//PREDICTED: cytochrome P450 76AD1-like isoform X1 [Beta vulgaris subsp. vulgaris]		2.35007e-05	4.29505
LOC104883333	104883333	XM_010667830.3	XP_010666132.1//PREDICTED: G-type lectin S-receptor-like serine/threonine-protein kinase At1g67520 [Beta vulgaris subsp. vulgaris]		0.000212385	4.23946
LOC104891334	104891334	XM_010677014.3,XM_010677015.3	XP_010675316.1//PREDICTED: organic cation/carnitine transporter 7 [Beta vulgaris subsp. vulgaris]		0.00134534	4.13195
LOC104905013	104905013	BGI_novel_T010899,BGI_novel_T010900,BGI_novel_T010901,XM_048637208.1	XP_019107212.1//PREDICTED: uncharacterized protein LOC104905013 [Beta vulgaris subsp. vulgaris];KMT00503.1//hypothetical protein BVRB_9g218020 [Beta vulgaris subsp. vulgaris]		0.000254816	4.04266
LOC104892359	104892359	BGI_novel_T006410,XM_010678271.2	XP_010676573.1//PREDICTED: molybdenum cofactor sulfurase [Beta vulgaris subsp. vulgaris]		0.00162865	3.99259
LOC104889381	104889381	BGI_novel_T003575,BGI_novel_T003576,XM_010674584.3	KMT15058.1//hypothetical protein BVRB_3g061800 [Beta vulgaris subsp. vulgaris];XP_010672886.1//PREDICTED: zeatin O-xylosyltransferase [Beta vulgaris subsp. vulgaris]		6.80993e-06	3.87526
LOC104903577	104903577	BGI_novel_T010513,BGI_novel_T010514,BGI_novel_T010515,BGI_novel_T010516,BGI_novel_T010517,BGI_novel_T010518,BGI_novel_T010519,BGI_novel_T010520,BGI_novel_T010521,BGI_novel_T010522,BGI_novel_T010523,BGI_novel_T010524,BGI_novel_T010525,BGI_novel_T010526,BGI_novel_T010527,BGI_novel_T010528,BGI_novel_T010529,BGI_novel_T010531,XM_010691627.3,XM_010691628.3,XM_010691629.3,XM_010691630.3,XM_010691631.3,…	XP_010689935.1//PREDICTED: non-functional pseudokinase ZED1 isoform X2 [Beta vulgaris subsp. vulgaris];XP_010689929.1//PREDICTED: non-functional pseudokinase ZED1 isoform X1 [Beta vulgaris subsp. vulgaris]		0.000141323	3.74307
LOC104887893	104887893	XM_010672665.3,XM_048640722.1	CCA65974.1//hypothetical protein [Beta vulgaris subsp. vulgaris];XP_021721862.1//protein NRT1/ PTR FAMILY 5.2-like [Chenopodium quinoa]		3.66132e-05	3.67288
LOC104887906	104887906	XM_010672685.3	XP_010670987.1//PREDICTED: cytochrome P450 83B1-like [Beta vulgaris subsp. vulgaris]		0.000890332	3.67119
LOC104902503	104902503	BGI_novel_T011790,BGI_novel_T011791,BGI_novel_T011792,XM_010690290.3	XP_010688592.1//PREDICTED: probable WRKY transcription factor 7 [Beta vulgaris subsp. vulgaris];KAF6258040.1//hypothetical protein COO60DRAFT_1693848, partial [Scenedesmus sp. NREL 46B-D3];XP_021851375.1//probable WRKY transcription factor 7 [Spinacia oleracea]		0.000519561	3.65385
LOC104899718	104899718	XM_010686963.3	XP_010685265.1//PREDICTED: berberine bridge enzyme-like 4 [Beta vulgaris subsp. vulgaris]		0.0012076	3.45139
LOC104907757	104907757	XM_010696743.3,XM_010696751.3,XM_010696757.3	XP_021838597.1//cycloartenol-C-24-methyltransferase [Spinacia oleracea]		0.00145642	3.42356
LOC104886824	104886824	BGI_novel_T001868,XM_010671347.3	XP_010669649.1//PREDICTED: general transcription factor IIF subunit 2 [Beta vulgaris subsp. vulgaris]		0.000393139	3.41784
LOC104902632	104902632	XM_010690480.3	XP_010688782.1//PREDICTED: thymidylate kinase [Beta vulgaris subsp. vulgaris]		0.00080038	3.37773
LOC104905116	104905116	XM_010693563.3	XP_010691865.1//PREDICTED: flavanone 3-dioxygenase [Beta vulgaris subsp. vulgaris]		0.00100674	3.34298
LOC104890235	104890235	XR_789653.3	KMT14766.1//hypothetical protein BVRB_4g075320 [Beta vulgaris subsp. vulgaris]		4.05884e-05	3.24167
LOC104900375	104900375	BGI_novel_T007837,BGI_novel_T007838,XM_010687790.3,XM_048647998.1,XM_048647999.1,XR_007276217.1	XP_010686092.1//PREDICTED: beta-glucosidase 44 [Beta vulgaris subsp. vulgaris];XP_021846064.1//beta-glucosidase 44-like [Spinacia oleracea]		5.26888e-06	3.1767
LOC104897654	104897654	BGI_novel_T006793,BGI_novel_T006794,BGI_novel_T006795,BGI_novel_T006796,BGI_novel_T006797,XM_010684590.3,XM_010684591.3,XM_048646459.1	XP_010682893.1//PREDICTED: putative serine/threonine-protein kinase isoform X2 [Beta vulgaris subsp. vulgaris];XP_010682892.1//PREDICTED: putative serine/threonine-protein kinase isoform X1 [Beta vulgaris subsp. vulgaris];XP_021835137.1//probable leucine-rich repeat receptor-like protein kinase At5g49770 isoform X1 [Spinacia oleracea]		2.54702e-05	3.15746
LOC104906091	104906091	XM_010694805.3,XM_010694806.3	XP_010693107.1//PREDICTED: serine/threonine-protein kinase CDL1 isoform X1 [Beta vulgaris subsp. vulgaris];XP_010693108.1//PREDICTED: serine/threonine-protein kinase CDL1 isoform X2 [Beta vulgaris subsp. vulgaris]		5.704e-06	3.12732
LOC104882907	104882907	XM_010667323.3	XP_010665625.1//PREDICTED: SEC12-like protein 1 [Beta vulgaris subsp. vulgaris]		0.000230689	3.0399
LOC104887375	104887375	BGI_novel_T000222,BGI_novel_T000223,BGI_novel_T000224,XM_048648145.1	XP_021849239.1//U-box domain-containing protein 33-like [Spinacia oleracea];XP_010670312.1//PREDICTED: U-box domain-containing protein 33 isoform X2 [Beta vulgaris subsp. vulgaris]		0.000252368	2.99174
LOC104896917	104896917	BGI_novel_T000033,XM_010683952.3,XM_019251245.2,XM_019251333.2,XM_048635559.1,XM_048636197.1,XM_048636458.1	XP_010682254.1//PREDICTED: G-type lectin S-receptor-like serine/threonine-protein kinase At5g35370 [Beta vulgaris subsp. vulgaris]		0.00126372	2.97106
LOC104890023	104890023	BGI_novel_T005146,XM_010675380.3	XP_010673682.1//PREDICTED: NAD(H) kinase 1 [Beta vulgaris subsp. vulgaris]		0.00149716	2.94638
LOC104906045	104906045	BGI_novel_T001255,BGI_novel_T001256,BGI_novel_T001258,BGI_novel_T001259,BGI_novel_T001260,XM_048638036.1	XP_019107851.1//PREDICTED: glutamate receptor 2.7-like [Beta vulgaris subsp. vulgaris]		0.000854961	2.82747
LOC104883012	104883012	BGI_novel_T010107,XM_010667450.3	XP_010665752.1//PREDICTED: G-type lectin S-receptor-like serine/threonine-protein kinase At5g24080 [Beta vulgaris subsp. vulgaris]		0.00102982	2.81528
LOC104892597	104892597	XM_010678579.3,XM_019249471.2	XP_021855586.1//oligopeptide transporter 7-like [Spinacia oleracea]		8.87617e-05	2.80795
LOC104890576	104890576	XM_010676115.3	XP_010674417.1//PREDICTED: RNA polymerase II transcriptional coactivator KIWI-like [Beta vulgaris subsp. vulgaris]		0.000881879	2.80719
LOC104900155	104900155	BGI_novel_T007942,XM_010687513.3	XP_010685815.1//PREDICTED: probable histone H2B.1 [Beta vulgaris subsp. vulgaris]		0.00102299	2.75485
LOC104897494	104897494	XM_010684377.3	XP_010682679.1//PREDICTED: uncharacterized protein At2g33490 [Beta vulgaris subsp. vulgaris]		0.00065473	2.73788
LOC104904546	104904546	XM_010692824.3	XP_021736662.1//glycerol kinase-like [Chenopodium quinoa]		0.000135108	2.68734
LOC104892833	104892833	BGI_novel_T006179,BGI_novel_T006180,BGI_novel_T006181,BGI_novel_T006182,BGI_novel_T006183,BGI_novel_T006184,BGI_novel_T006185,BGI_novel_T006186,BGI_novel_T006187,XM_010678842.3,XM_010678843.3,XM_019249510.2,XM_019249511.2	XP_010677144.1//PREDICTED: F-box protein CPR30 isoform X1 [Beta vulgaris subsp. vulgaris]		0.000184438	2.68606
LOC104884286	104884286	XM_010668910.3	XP_010667212.1//PREDICTED: protein NRT1/ PTR FAMILY 2.7-like [Beta vulgaris subsp. vulgaris]		0.000101297	2.65475
LOC104899447	104899447	XM_010686643.3	XP_010684945.1//PREDICTED: probable pectate lyase 4 [Beta vulgaris subsp. vulgaris]		0.00122447	2.62264
LOC104892795	104892795	XM_010678800.3	XP_010677102.1//PREDICTED: ethylene-responsive transcription factor 5 [Beta vulgaris subsp. vulgaris]		4.27877e-05	2.57288
LOC104901250	104901250	XM_010688800.3	XP_010687102.1//PREDICTED: uncharacterized protein LOC104901250 [Beta vulgaris subsp. vulgaris]		0.000208844	2.55614
LOC104902871	104902871	XM_010690793.3	XP_021864876.1//ruBisCO large subunit-binding protein subunit alpha [Spinacia oleracea]		0.000807041	2.55413
LOC104892203	104892203	XM_010678054.3,XM_048645204.1	XP_010676356.1//PREDICTED: hydroxyproline O-galactosyltransferase HPGT1 [Beta vulgaris subsp. vulgaris]		0.000140418	2.45306
LOC104892251	104892251	BGI_novel_T000620,BGI_novel_T000621,XM_010678126.3,XM_010678138.3,XM_048642224.1,XM_048642230.1	XP_010676428.1//PREDICTED: uncharacterized protein LOC104892251 [Beta vulgaris subsp. vulgaris]		0.00013542	2.45294
LOC104902063	104902063	BGI_novel_T001222,BGI_novel_T001223,XM_010689731.3,XM_010689737.3	XP_010688033.1//PREDICTED: cinnamoyl-CoA reductase 1 isoform X1 [Beta vulgaris subsp. vulgaris];XP_010688039.1//PREDICTED: cinnamoyl-CoA reductase 1 isoform X2 [Beta vulgaris subsp. vulgaris]		3.56617e-06	2.42723
LOC104888526	104888526	XM_010673541.2	XP_021854666.1//ruBisCO large subunit-binding protein subunit beta, chloroplastic [Spinacia oleracea]		0.000983501	2.40994
LOC104884156	104884156	XM_010668753.3	AFR11232.1//calcium dependent protein kinase 3 [Chenopodium album]		0.00130102	2.35683
LOC104899913	104899913	BGI_novel_T008043,XM_010687203.3,XM_048648530.1	XP_010685505.1//PREDICTED: NADH--cytochrome b5 reductase 1 [Beta vulgaris subsp. vulgaris]		0.00161993	2.34172
LOC104900161	104900161	XM_010687521.2	XP_010685820.1//PREDICTED: probable histone H2B.1 isoform X1 [Beta vulgaris subsp. vulgaris]		0.00147788	2.33974
LOC104897631	104897631	XM_010684560.2	XP_010682862.1//PREDICTED: 3-oxoacyl-[acyl-carrier-protein] reductase 4 [Beta vulgaris subsp. vulgaris]		3.10127e-05	2.33466
LOC104906905	104906905	XM_010695734.3	XP_010694036.1//PREDICTED: protein NETWORKED 1A [Beta vulgaris subsp. vulgaris]		0.000860773	2.31565
LOC104897260	104897260	BGI_novel_T006938,BGI_novel_T006939,XM_010684101.3,XM_048646428.1,XR_007275197.1	XP_010682403.1//PREDICTED: protein NLRC3 [Beta vulgaris subsp. vulgaris]		0.00101632	2.31088
LOC104908977	104908977	XM_010698149.3	XP_010696451.1//PREDICTED: prohibitin-1, mitochondrial [Beta vulgaris subsp. vulgaris]		0.000393986	2.30005
LOC104906079	104906079	XM_010694792.3	XP_010693094.1//PREDICTED: leukotriene A-4 hydrolase homolog [Beta vulgaris subsp. vulgaris]		0.00152394	2.29183
LOC104890191	104890191	XM_010675584.3	XP_038906668.1//60S ribosomal protein L38-like [Benincasa hispida]		0.000671314	2.28619
LOC104894282	104894282	XM_010680474.3,XM_048644112.1	XP_010678776.1//PREDICTED: pantothenate kinase 2 [Beta vulgaris subsp. vulgaris]		8.15681e-05	2.24494
LOC104891331	104891331	XM_010677010.3	XP_010675312.1//PREDICTED: uncharacterized protein LOC104891331 [Beta vulgaris subsp. vulgaris]		0.000450313	2.24411
LOC104892951	104892951	XM_010678977.3	XP_010677279.1//PREDICTED: protein phosphatase 2C 29 [Beta vulgaris subsp. vulgaris]		5.45214e-05	2.24294
LOC104903919	104903919	XM_010692061.3	XP_010690363.1//PREDICTED: probable BOI-related E3 ubiquitin-protein ligase 2 [Beta vulgaris subsp. vulgaris]		0.000102954	2.23804
LOC104883885	104883885	XM_010668454.3	XP_010666756.1//PREDICTED: uncharacterized protein LOC104883885 [Beta vulgaris subsp. vulgaris]		0.000133311	2.23535
LOC104899088	104899088	XM_010686221.3,XM_048648574.1	XP_010684523.1//PREDICTED: mitochondrial zinc maintenance protein 1, mitochondrial [Beta vulgaris subsp. vulgaris]		0.000416296	2.21863
LOC104887167	104887167	XM_010671764.3,XM_010671765.3	XP_010670066.1//PREDICTED: tRNA-aminoacylation cofactor arc1 isoform X1 [Beta vulgaris subsp. vulgaris];XP_010670067.1//PREDICTED: aminoacyl tRNA synthase complex-interacting multifunctional protein 1 isoform X2 [Beta vulgaris subsp. vulgaris]		0.000350363	2.20619
LOC104884464	104884464	XM_048646309.1	XP_021835573.1//nicotinate phosphoribosyltransferase 2-like [Spinacia oleracea]		8.05446e-05	2.19831
LOC104892246	104892246	BGI_novel_T006467,XM_010678117.3	XP_010676419.1//PREDICTED: monodehydroascorbate reductase 5, mitochondrial [Beta vulgaris subsp. vulgaris];BAB63925.1//monodehydroascorbate reductase [Spinacia oleracea]		0.000714532	2.19619
LOC104902071	104902071	XM_010689735.3	XP_010688037.1//PREDICTED: NADH-cytochrome b5 reductase-like protein [Beta vulgaris subsp. vulgaris]		0.000735512	2.17457
LOC104904436	104904436	XM_048638872.1	XP_019107252.1//PREDICTED: transcription factor PCL1 [Beta vulgaris subsp. vulgaris]		6.32902e-05	2.15996
LOC104899696	104899696	XM_010686935.3	XP_010685237.1//PREDICTED: uncharacterized protein LOC104899696 [Beta vulgaris subsp. vulgaris]		0.000165385	2.13539
LOC104897835	104897835	BGI_novel_T000846,BGI_novel_T000847,XM_010684787.3,XR_002039879.2,XR_007274235.1	XP_019104996.1//PREDICTED: tRNA pseudouridine(38/39) synthase isoform X2 [Beta vulgaris subsp. vulgaris];XP_010683089.1//PREDICTED: tRNA pseudouridine(38/39) synthase isoform X1 [Beta vulgaris subsp. vulgaris];KMT19398.1//hypothetical protein BVRB_1g012470 isoform B [Beta vulgaris subsp. vulgaris]		7.81986e-05	2.1165
LOC104883888	104883888	XM_010668456.3	XP_010666758.1//PREDICTED: 40S ribosomal protein S2-2 [Beta vulgaris subsp. vulgaris]		0.00107061	2.10086
LOC104883072	104883072	XM_010667520.3	XP_010665822.1//PREDICTED: prefoldin subunit 6 [Beta vulgaris subsp. vulgaris]		4.74355e-05	2.09632
LOC104896499	104896499	BGI_novel_T007192,XM_010683243.3,XM_010683244.3,XM_048646644.1	XP_021843483.1//homocysteine S-methyltransferase 1 [Spinacia oleracea];XP_010681546.1//PREDICTED: homocysteine S-methyltransferase 1 isoform X2 [Beta vulgaris subsp. vulgaris]		0.000689947	2.09404
LOC104891569	104891569	XM_010677273.3,XM_019249124.2	XP_010675575.1//PREDICTED: protein WEAK CHLOROPLAST MOVEMENT UNDER BLUE LIGHT 1-like isoform X1 [Beta vulgaris subsp. vulgaris];XP_019104669.1//PREDICTED: protein WEAK CHLOROPLAST MOVEMENT UNDER BLUE LIGHT 1-like isoform X2 [Beta vulgaris subsp. vulgaris]		5.31615e-05	2.09007
LOC104887877	104887877	XM_010672645.3	KAB8090118.1//hypothetical protein EE612_015202, partial [Oryza sativa]		3.53899e-06	2.08712
LOC104893113	104893113	XM_010679191.3	XP_010677493.1//PREDICTED: 60S ribosomal protein L13-1 [Beta vulgaris subsp. vulgaris]		0.000423107	2.08266
LOC104896093	104896093	XM_010682794.3	XP_010681096.1//PREDICTED: uncharacterized protein LOC104896093 [Beta vulgaris subsp. vulgaris]		2.21768e-05	2.07236
LOC104888122	104888122	XM_010672990.3	XP_010671292.1//PREDICTED: 40S ribosomal protein S5 [Beta vulgaris subsp. vulgaris]		0.00114183	2.06076
LOC104908809	104908809	XM_010697965.3	XP_010696267.1//PREDICTED: wound-induced basic protein [Beta vulgaris subsp. vulgaris]		0.000205899	2.05812
LOC104891991	104891991	XM_010677787.3,XR_789875.3	XP_010676089.1//PREDICTED: prostatic spermine-binding protein-like [Beta vulgaris subsp. vulgaris]		0.000134618	2.05142
LOC104902659	104902659	XM_010690515.2	XP_010688817.1//PREDICTED: rRNA-processing protein CGR1 [Beta vulgaris subsp. vulgaris]		1.18799e-05	2.04821
LOC104890515	104890515	BGI_novel_T004845,XM_010676029.3	XP_010674331.1//PREDICTED: T-complex protein 1 subunit gamma [Beta vulgaris subsp. vulgaris]		0.000468385	2.04305
LOC104888560	104888560	XM_010673583.2	XP_010671885.1//PREDICTED: NAD-dependent malic enzyme 59 kDa isoform, mitochondrial [Beta vulgaris subsp. vulgaris]		0.000102581	2.04025
LOC104904896	104904896	BGI_novel_T011144,XM_010693315.3,XM_019251515.2,XR_007269875.1,XR_007269876.1,XR_791668.3	XP_010691617.1//PREDICTED: uncharacterized protein At2g39795, mitochondrial isoform X1 [Beta vulgaris subsp. vulgaris];XP_019107060.1//PREDICTED: uncharacterized protein At2g39795, mitochondrial isoform X2 [Beta vulgaris subsp. vulgaris]		0.000151386	2.03646
LOC104895811	104895811	BGI_novel_T000791,XM_010682427.3	BAK03333.1//predicted protein [Hordeum vulgare subsp. vulgare];XP_010680729.1//PREDICTED: glucose-6-phosphate 1-dehydrogenase, cytoplasmic [Beta vulgaris subsp. vulgaris]		0.00135842	2.03289
LOC104897409	104897409	XM_010684278.3	XP_010682580.1//PREDICTED: spermidine synthase 1 [Beta vulgaris subsp. vulgaris]		0.00153091	2.02933
LOC104888537	104888537	XM_010673557.3,XM_019248565.2	XP_010671859.1//PREDICTED: 60S ribosomal protein L36-2 [Beta vulgaris subsp. vulgaris]		0.00129297	2.02609
LOC104908594	104908594	XM_010697720.3,XM_010697727.3,XM_010697732.3	XP_010696022.1//PREDICTED: putative methyltransferase NSUN6 isoform X1 [Beta vulgaris subsp. vulgaris]		0.000912006	2.02594
LOC104885547	104885547	XM_010670228.3	XP_010668530.1//PREDICTED: argininosuccinate synthase, chloroplastic [Beta vulgaris subsp. vulgaris]		0.000106277	2.02279
LOC104884273	104884273	BGI_novel_T003269,XM_010668895.3,XM_010668896.3	XP_010667197.1//PREDICTED: myb-like protein X [Beta vulgaris subsp. vulgaris]		0.000639996	2.02049
LOC104892275	104892275	XM_010678157.3	XP_010676459.1//PREDICTED: uncharacterized protein LOC104892275 [Beta vulgaris subsp. vulgaris]		0.000743378	2.01485
LOC104908403	104908403	XM_010697524.3	XP_010695826.1//PREDICTED: serine/threonine-protein kinase STN7, chloroplastic [Beta vulgaris subsp. vulgaris]		8.87443e-05	-2.02607
LOC104894912	104894912	XM_010681275.3	XP_021865581.1//probable esterase KAI2 [Spinacia oleracea]		3.08639e-05	-2.03238
LOC104905726	104905726	XM_010694339.3,XM_010694346.3	XP_010692648.1//PREDICTED: uncharacterized protein LOC104905726 isoform X2 [Beta vulgaris subsp. vulgaris];XP_010692641.1//PREDICTED: uncharacterized protein LOC104905726 isoform X1 [Beta vulgaris subsp. vulgaris]		0.000387615	-2.06148
LOC104895509	104895509	XM_010682043.3	XP_010680345.1//PREDICTED: uncharacterized protein LOC104895509 [Beta vulgaris subsp. vulgaris]		3.83126e-05	-2.0676
LOC104891501	104891501	BGI_novel_T004138,XM_010697739.3,XM_010697741.3,XM_048642793.1,XM_048642794.1,XM_048642795.1	XP_021843663.1//protein DETOXIFICATION 18-like [Spinacia oleracea]		0.00111247	-2.07652
LOC104892086	104892086	XM_048645252.1,XR_007274670.1,XR_007274671.1,XR_007274672.1	XP_019104937.1//PREDICTED: flavonoid 3',5'-hydroxylase-like isoform X1 [Beta vulgaris subsp. vulgaris]		1.56663e-05	-2.09518
LOC104895126	104895126	XM_010681585.3	XP_010679887.1//PREDICTED: NAD(P)H-quinone oxidoreductase subunit T, chloroplastic [Beta vulgaris subsp. vulgaris]		0.000129272	-2.10065
LOC104900276	104900276	XM_010687664.2	XP_010685966.1//PREDICTED: CBL-interacting protein kinase 2 [Beta vulgaris subsp. vulgaris]		7.63284e-05	-2.10471
LOC104903075	104903075	XM_010691058.3,XM_048636035.1	XP_010689360.1//PREDICTED: ETHYLENE INSENSITIVE 3-like 1 protein [Beta vulgaris subsp. vulgaris]		6.7685e-06	-2.11051
LOC104901928	104901928	BGI_novel_T009425,BGI_novel_T009426,XM_010689554.3,XM_010689555.3,XM_048634908.1	XP_010687857.1//PREDICTED: codeine O-demethylase-like isoform X3 [Beta vulgaris subsp. vulgaris];XP_010687856.1//PREDICTED: codeine O-demethylase-like isoform X1 [Beta vulgaris subsp. vulgaris];KMT02697.1//hypothetical protein BVRB_9g203730 [Beta vulgaris subsp. vulgaris]		0.00133733	-2.11184
LOC104887749	104887749	BGI_novel_T001320,XM_010672475.3,XM_048638111.1,XM_048638112.1,XM_048638113.1	XP_010670777.1//PREDICTED: E3 ubiquitin-protein ligase MIEL1 isoform X1 [Beta vulgaris subsp. vulgaris];XP_010670778.1//PREDICTED: E3 ubiquitin-protein ligase MIEL1 isoform X2 [Beta vulgaris subsp. vulgaris]		0.000412012	-2.12577
LOC104887841	104887841	XM_010672627.3	ABW05098.1//nitrate reductase [Beta vulgaris]		9.67331e-05	-2.15922
LOC104905852	104905852	XM_010694492.3	XP_010692794.1//PREDICTED: BRI1 kinase inhibitor 1 [Beta vulgaris subsp. vulgaris]		0.000473849	-2.16718
LOC104905738	104905738	XM_010694351.3	XP_010692653.1//PREDICTED: uncharacterized protein LOC104905738 [Beta vulgaris subsp. vulgaris]		2.28666e-05	-2.16853
LOC104892067	104892067	BGI_novel_T000609,XM_010677888.3	XP_010676190.1//PREDICTED: 7-deoxyloganetin glucosyltransferase [Beta vulgaris subsp. vulgaris]		0.000145873	-2.18395
LOC104890190	104890190	BGI_novel_T005035,XM_010675583.3,XM_048643613.1	XP_010673885.1//PREDICTED: phospholipase A(1) LCAT3 [Beta vulgaris subsp. vulgaris]		0.000285231	-2.1864
LOC104892794	104892794	XM_010678799.3	XP_010677101.1//PREDICTED: nudix hydrolase 8 [Beta vulgaris subsp. vulgaris]		4.44962e-05	-2.18655
LOC104894929	104894929	XM_010681304.3,XM_048646233.1	XP_010679606.1//PREDICTED: uncharacterized protein LOC104894929 [Beta vulgaris subsp. vulgaris]		0.00102279	-2.21562
LOC104885327	104885327	XM_010670038.3,XM_010670074.3	XP_010668376.1//PREDICTED: uncharacterized protein LOC104885327 isoform X2 [Beta vulgaris subsp. vulgaris];XP_010668340.1//PREDICTED: uncharacterized protein LOC104885327 isoform X1 [Beta vulgaris subsp. vulgaris]		8.83024e-05	-2.22088
LOC104906200	104906200	XM_010694925.3	XP_010693227.1//PREDICTED: ABC transporter B family member 19 [Beta vulgaris subsp. vulgaris]		0.000362747	-2.23541
LOC104892844	104892844	BGI_novel_T000667,XM_010678861.3,XM_048642703.1,XR_789979.3,XR_789980.3	KMT19932.1//hypothetical protein BVRB_1g009800 [Beta vulgaris subsp. vulgaris];XP_010677163.1//PREDICTED: RING-H2 finger protein ATL7 [Beta vulgaris subsp. vulgaris]		8.07331e-05	-2.2606
LOC104883331	104883331	XM_010667828.3	XP_010666130.1//PREDICTED: uncharacterized protein LOC104883331 [Beta vulgaris subsp. vulgaris]		6.65154e-05	-2.26864
LOC104893982	104893982	XM_010680129.3,XM_048644321.1	XP_010678431.1//PREDICTED: transcription factor PIF7 [Beta vulgaris subsp. vulgaris]		0.00160858	-2.27234
LOC104891827	104891827	BGI_novel_T003847,XM_010677588.3,XM_010677589.3,XM_010677590.3	XP_010675892.1//PREDICTED: zinc finger CCCH domain-containing protein 18 isoform X3 [Beta vulgaris subsp. vulgaris];XP_010675891.1//PREDICTED: zinc finger CCCH domain-containing protein 18 isoform X2 [Beta vulgaris subsp. vulgaris];XP_010675890.1//PREDICTED: zinc finger CCCH domain-containing protein 18 isoform X1 [Beta vulgaris subsp. vulgaris]		9.40558e-05	-2.29188
LOC104897427	104897427	BGI_novel_T006891,XM_019250419.2,XM_019250420.2,XM_019250421.2	XP_019105964.1//PREDICTED: uncharacterized protein LOC104897427 [Beta vulgaris subsp. vulgaris]		0.000113665	-2.3002
LOC104893067	104893067	XM_010679134.3	XP_010677436.1//PREDICTED: uncharacterized protein LOC104893067 [Beta vulgaris subsp. vulgaris]		0.000824059	-2.32625
LOC104904337	104904337	XM_010692559.3	XP_010690861.1//PREDICTED: transcription factor HBI1 [Beta vulgaris subsp. vulgaris]		0.00109661	-2.34081
LOC104893046	104893046	XM_010679092.3	XP_010677394.1//PREDICTED: probable carotenoid cleavage dioxygenase 4, chloroplastic [Beta vulgaris subsp. vulgaris]		0.000292301	-2.34386
LOC104896713	104896713	BGI_novel_T007087,XM_010683482.3,XM_010683483.3,XM_010683484.3,XM_010683485.3,XM_019250312.2,XM_048647407.1	XP_010681786.1//PREDICTED: potassium channel AKT2/3 isoform X3 [Beta vulgaris subsp. vulgaris];XP_010681788.1//PREDICTED: potassium channel AKT2/3 isoform X6 [Beta vulgaris subsp. vulgaris];XP_010681784.1//PREDICTED: potassium channel AKT2/3 isoform X1 [Beta vulgaris subsp. vulgaris];XP_019105857.1//PREDICTED: potassium channel AKT2/3 isoform X5 [Beta vulgaris subsp. vulgaris];XP_021727318.1//pot…		7.05165e-07	-2.40308
LOC104900374	104900374	XM_010687789.3	XP_021846065.1//beta-galactosidase 1 [Spinacia oleracea]		0.000100423	-2.45855
LOC104888274	104888274	BGI_novel_T002750,XM_010673184.3,XM_010673185.3,XM_010673186.3	XP_010671486.1//PREDICTED: spermine synthase isoform X1 [Beta vulgaris subsp. vulgaris];XP_010671488.1//PREDICTED: spermine synthase isoform X2 [Beta vulgaris subsp. vulgaris]		6.0644e-06	-2.4891
LOC104904258	104904258	BGI_novel_T010814,XM_010692461.3	XP_010690763.1//PREDICTED: fructose-bisphosphate aldolase 1, chloroplastic [Beta vulgaris subsp. vulgaris]		0.000741117	-2.54152
LOC104906950	104906950	BGI_novel_T003225,XM_010695788.3,XM_019252510.2	XP_019108055.1//PREDICTED: CBL-interacting serine/threonine-protein kinase 1 isoform X2 [Beta vulgaris subsp. vulgaris];XP_010694090.1//PREDICTED: CBL-interacting serine/threonine-protein kinase 1 isoform X1 [Beta vulgaris subsp. vulgaris]		0.000692221	-2.63416
LOC104906879	104906879	XM_010695712.3	XP_010694014.1//PREDICTED: stem-specific protein TSJT1 [Beta vulgaris subsp. vulgaris]		3.15602e-05	-2.64805
LOC104901742	104901742	XM_010689347.3	XP_010687649.1//PREDICTED: uncharacterized protein LOC104901742 [Beta vulgaris subsp. vulgaris]		5.67355e-05	-2.69408
LOC104907249	104907249	XM_010696146.3	XP_010694446.1//PREDICTED: uncharacterized protein LOC104907247 [Beta vulgaris subsp. vulgaris]		0.000988585	-2.69458
LOC104903897	104903897	BGI_novel_T002474,XM_010692035.3	XP_010690337.1//PREDICTED: proline transporter 3-like [Beta vulgaris subsp. vulgaris]		0.000132862	-2.71554
LOC125496849	125496849	XM_048642698.1	KMS98548.1//hypothetical protein BVRB_4g092370 [Beta vulgaris subsp. vulgaris]		4.34957e-08	-2.71836
LOC104900929	104900929	XM_010688461.3	XP_010686763.1//PREDICTED: 1-aminocyclopropane-1-carboxylate oxidase [Beta vulgaris subsp. vulgaris]		0.000256653	-2.73248
LOC104900923	104900923	XM_010688452.3	XP_010686754.1//PREDICTED: uncharacterized protein LOC104900923 [Beta vulgaris subsp. vulgaris]		0.000241504	-2.74648
LOC104883328	104883328	XM_010667825.3	XP_010666127.1//PREDICTED: ribosome-binding factor PSRP1, chloroplastic [Beta vulgaris subsp. vulgaris]		9.55413e-05	-2.78217
LOC104883124	104883124	XM_010667578.3	XP_010665880.1//PREDICTED: zinc finger protein 3 [Beta vulgaris subsp. vulgaris]		0.000943555	-2.7883
LOC104907248	104907248	XM_010696145.3	XP_010694447.1//PREDICTED: uncharacterized protein LOC104907248 [Beta vulgaris subsp. vulgaris]		3.56098e-07	-2.86211
LOC104889602	104889602	XM_010674862.3	XP_010673164.1//PREDICTED: uncharacterized protein LOC104889602 [Beta vulgaris subsp. vulgaris]		8.33829e-07	-2.87234
LOC104892344	104892344	XM_010678250.3	XP_010676552.1//PREDICTED: BAG family molecular chaperone regulator 1-like [Beta vulgaris subsp. vulgaris]		1.11501e-05	-2.92399
LOC104885105	104885105	BGI_novel_T001026,BGI_novel_T001027,BGI_novel_T001028,XM_010669812.3,XM_048646129.1,XM_048646133.1,XM_048646134.1,XM_048646135.1	XP_010668114.1//PREDICTED: uncharacterized protein LOC104885105 [Beta vulgaris subsp. vulgaris];XP_010677765.1//PREDICTED: uncharacterized protein LOC104893368 [Beta vulgaris subsp. vulgaris]		0.00097882	-2.96522
LOC104893012	104893012	BGI_novel_T006095,BGI_novel_T006096,XM_010679048.3,XM_048644792.1,XM_048644793.1	XP_010677350.1//PREDICTED: phosphoethanolamine N-methyltransferase [Beta vulgaris subsp. vulgaris];XP_010677351.1//PREDICTED: syntaxin-22 isoform X1 [Beta vulgaris subsp. vulgaris]		0.00113798	-2.99014
LOC104895630	104895630	XM_010682193.3	BAE07183.1//putative serine decarboxylase [Beta vulgaris]		3.70553e-08	-3.04891
LOC104896641	104896641	XM_010683432.3	XP_010681734.1//PREDICTED: chaperone protein dnaJ 8, chloroplastic [Beta vulgaris subsp. vulgaris]		0.000290952	-3.0862
LOC104895967	104895967	XM_010682623.3,XM_048645819.1	XP_010680925.1//PREDICTED: uncharacterized protein LOC104895967 [Beta vulgaris subsp. vulgaris]		0.000860404	-3.24459
LOC104906608	104906608	XM_010695382.3,XM_010695383.3	XP_010693684.1//PREDICTED: trehalose-phosphate phosphatase A [Beta vulgaris subsp. vulgaris]		0.000362774	-3.2987
LOC104908573	104908573	XM_010697694.3	XP_010695996.1//PREDICTED: proline transporter 2 [Beta vulgaris subsp. vulgaris]		0.000126121	-3.51162
LOC104902216	104902216	BGI_novel_T009231,BGI_novel_T009238,BGI_novel_T009241,BGI_novel_T009242,BGI_novel_T009243,XM_010689914.3	XP_019106997.1//PREDICTED: pentatricopeptide repeat-containing protein At5g21222-like isoform X2 [Beta vulgaris subsp. vulgaris];XP_010688216.1//PREDICTED: pentatricopeptide repeat-containing protein At5g25630-like isoform X1 [Beta vulgaris subsp. vulgaris]		0.000120763	-3.54449
LOC104897780	104897780	BGI_novel_T006720,BGI_novel_T006721,BGI_novel_T006722,BGI_novel_T006723,BGI_novel_T006724,BGI_novel_T006725,BGI_novel_T006726,BGI_novel_T006727,XM_010684726.3	XP_010683028.2//PREDICTED: rhodanese-like domain-containing protein 15, chloroplastic [Beta vulgaris subsp. vulgaris]		4.94966e-05	-3.6306
LOC104908935	104908935	BGI_novel_T008220,XM_010698105.3	XP_010696407.1//PREDICTED: uncharacterized protein LOC104908935 [Beta vulgaris subsp. vulgaris]		1.11253e-05	-3.64237
LOC104902051	104902051	XM_010689712.3	XP_010688014.1//PREDICTED: protein NRT1/ PTR FAMILY 6.2 [Beta vulgaris subsp. vulgaris]		0.000531969	-3.93888
LOC104900882	104900882	XM_010688412.3	XP_010686714.1//PREDICTED: tonoplast dicarboxylate transporter [Beta vulgaris subsp. vulgaris]		8.41993e-06	-4.07708
LOC104907749	104907749	XM_010696728.3	XP_010695030.1//PREDICTED: L-type lectin-domain containing receptor kinase IX.1-like [Beta vulgaris subsp. vulgaris]		0.00129514	-4.75517
LOC104905912	104905912	BGI_novel_T000732,XM_010694570.3	XP_010692872.1//PREDICTED: petal death protein [Beta vulgaris subsp. vulgaris]		2.65849e-05	-6.13943
