## Supplementary material for "Comparative transcriptomic profile reveals candidate genes manipulated by type III effectors of *Pantoea agglomerans* pv. *betae* leading to gall formation in beet": Table S: Supplementary table 8 string PabWT 12h vs Mock 12h upregulated 3FC.xlsx

### Sheet: enrichment.all (6)
#category	term ID	term description	observed gene count	background gene count	strength	false discovery rate	matching proteins in your network (IDs)	matching proteins in your network (labels)
GO Process	GO:0019748	Secondary metabolic process	6	193	1.17	0.0205	161934.XP_010665785.1,161934.XP_010667331.1,161934.XP_010673899.1,161934.XP_010683552.1,161934.XP_010688279.1,161934.XP_010689209.1	XP_010665785.1,XP_010667331.1,XP_010673899.1,XP_010683552.1,XP_010688279.1,XP_010689209.1
GO Process	GO:0098754	Detoxification	6	195	1.16	0.0205	161934.XP_010665785.1,161934.XP_010667331.1,161934.XP_010683552.1,161934.XP_010685964.1,161934.XP_010689209.1,161934.XP_010695722.1	XP_010665785.1,XP_010667331.1,XP_010683552.1,XP_010685964.1,XP_010689209.1,XP_010695722.1
GO Process	GO:0009407	Toxin catabolic process	3	24	1.77	0.0444	161934.XP_010665785.1,161934.XP_010667331.1,161934.XP_010689209.1	XP_010665785.1,XP_010667331.1,XP_010689209.1
GO Function	GO:0004364	Glutathione transferase activity	4	52	1.56	0.004	161934.XP_010665785.1,161934.XP_010667331.1,161934.XP_010685941.1,161934.XP_010689209.1	XP_010665785.1,XP_010667331.1,XP_010685941.1,XP_010689209.1
GO Function	GO:0043295	Glutathione binding	3	9	2.2	0.004	161934.XP_010665785.1,161934.XP_010667331.1,161934.XP_010689209.1	XP_010665785.1,XP_010667331.1,XP_010689209.1
STRING clusters	CL:18574	Mixed, incl. Glutathione metabolism, and oxidoreductase activity, acting on a sulfur group of donors	5	165	1.16	0.0241	161934.XP_010667331.1,161934.XP_010685941.1,161934.XP_010689209.1,161934.XP_010694077.1,161934.XP_010694078.1	XP_010667331.1,XP_010685941.1,XP_010689209.1,XP_010694077.1,XP_010694078.1
STRING clusters	CL:27686	Phenylpropanoid biosynthesis	4	53	1.55	0.0241	161934.XP_010683552.1,161934.XP_010685964.1,161934.XP_010688279.1,161934.XP_010695722.1	XP_010683552.1,XP_010685964.1,XP_010688279.1,XP_010695722.1
STRING clusters	CL:27709	Mixed, incl. Dimerisation domain, and coniferyl-aldehyde dehydrogenase activity	3	22	1.81	0.0241	161934.XP_010685964.1,161934.XP_010688279.1,161934.XP_010695722.1	XP_010685964.1,XP_010688279.1,XP_010695722.1
STRING clusters	CL:6945	Endoplasmic reticulum chaperone complex, and Calreticulin/calnexin	2	5	2.28	0.0241	161934.XP_010671405.1,161934.XP_010679465.1	XP_010671405.1,XP_010679465.1
KEGG	map00480	Glutathione metabolism	4	86	1.34	0.0052	161934.XP_010665785.1,161934.XP_010667331.1,161934.XP_010685941.1,161934.XP_010689209.1	XP_010665785.1,XP_010667331.1,XP_010685941.1,XP_010689209.1
KEGG	map00940	Phenylpropanoid biosynthesis	4	172	1.04	0.0278	161934.XP_010683552.1,161934.XP_010685964.1,161934.XP_010688279.1,161934.XP_010695722.1	XP_010683552.1,XP_010685964.1,XP_010688279.1,XP_010695722.1
KEGG	map01100	Metabolic pathways	12	1859	0.48	0.0278	161934.XP_010665785.1,161934.XP_010665848.1,161934.XP_010667331.1,161934.XP_010671561.1,161934.XP_010672224.1,161934.XP_010683552.1,161934.XP_010685941.1,161934.XP_010685964.1,161934.XP_010688279.1,161934.XP_010689209.1,161934.XP_010695722.1,161934.XP_010696453.1	XP_010665785.1,XP_010665848.1,XP_010667331.1,XP_010671561.1,XP_010672224.1,XP_010683552.1,XP_010685941.1,XP_010685964.1,XP_010688279.1,XP_010689209.1,XP_010695722.1,XP_010696453.1
COMPARTMENTS	GOCC:0030312	External encapsulating structure	7	376	0.94	0.0184	161934.XP_010671405.1,161934.XP_010673675.1,161934.XP_010680473.1,161934.XP_010683552.1,161934.XP_010685964.1,161934.XP_010690822.1,161934.XP_010695722.1	XP_010671405.1,XP_010673675.1,Extensin-1,XP_010683552.1,XP_010685964.1,XP_010690822.1,XP_010695722.1
COMPARTMENTS	GOCC:0009505	Plant-type cell wall	5	172	1.14	0.0217	161934.XP_010680473.1,161934.XP_010683552.1,161934.XP_010685964.1,161934.XP_010690822.1,161934.XP_010695722.1	Extensin-1,XP_010683552.1,XP_010685964.1,XP_010690822.1,XP_010695722.1
COMPARTMENTS	GOCC:0034663	Endoplasmic reticulum chaperone complex	2	3	2.5	0.0217	161934.XP_010671405.1,161934.XP_010679465.1	XP_010671405.1,XP_010679465.1
COMPARTMENTS	GOCC:0005618	Cell wall	6	353	0.9	0.0322	161934.XP_010671405.1,161934.XP_010680473.1,161934.XP_010683552.1,161934.XP_010685964.1,161934.XP_010690822.1,161934.XP_010695722.1	XP_010671405.1,Extensin-1,XP_010683552.1,XP_010685964.1,XP_010690822.1,XP_010695722.1
UniProt Keywords	KW-0732	Signal	11	1206	0.63	0.0068	161934.XP_010666282.1,161934.XP_010666948.1,161934.XP_010671561.1,161934.XP_010672290.1,161934.XP_010673899.1,161934.XP_010675854.1,161934.XP_010680473.1,161934.XP_010683552.1,161934.XP_010685964.1,161934.XP_010695178.1,161934.XP_010695722.1	XP_010666282.1,XP_010666948.1,XP_010671561.1,XP_010672290.1,XP_010673899.1,XP_010675854.1,Extensin-1,XP_010683552.1,XP_010685964.1,XP_010695178.1,XP_010695722.1
UniProt Keywords	KW-0964	Secreted	6	268	1.02	0.0068	161934.XP_010666282.1,161934.XP_010672290.1,161934.XP_010673899.1,161934.XP_010683552.1,161934.XP_010685964.1,161934.XP_010695722.1	XP_010666282.1,XP_010672290.1,XP_010673899.1,XP_010683552.1,XP_010685964.1,XP_010695722.1
Pfam	PF14497	Glutathione S-transferase, C-terminal domain	4	24	1.9	0.00092	161934.XP_010665785.1,161934.XP_010667331.1,161934.XP_010685941.1,161934.XP_010689209.1	XP_010665785.1,XP_010667331.1,XP_010685941.1,XP_010689209.1
Pfam	PF00043	Glutathione S-transferase, C-terminal domain	4	37	1.71	0.0015	161934.XP_010665785.1,161934.XP_010667331.1,161934.XP_010685941.1,161934.XP_010689209.1	XP_010665785.1,XP_010667331.1,XP_010685941.1,XP_010689209.1
Pfam	PF00190	Cupin	5	87	1.43	0.0015	161934.XP_010666282.1,161934.XP_010670844.1,161934.XP_010670845.1,161934.XP_010672290.1,161934.XP_010689545.1	XP_010666282.1,XP_010670844.1,XP_010670845.1,XP_010672290.1,XP_010689545.1
Pfam	PF13410	Glutathione S-transferase, C-terminal domain	4	33	1.76	0.0015	161934.XP_010665785.1,161934.XP_010667331.1,161934.XP_010685941.1,161934.XP_010689209.1	XP_010665785.1,XP_010667331.1,XP_010685941.1,XP_010689209.1
Pfam	PF02798	Glutathione S-transferase, N-terminal domain	4	52	1.56	0.0032	161934.XP_010665785.1,161934.XP_010667331.1,161934.XP_010685941.1,161934.XP_010689209.1	XP_010665785.1,XP_010667331.1,XP_010685941.1,XP_010689209.1
Pfam	PF13409	Glutathione S-transferase, N-terminal domain	4	55	1.54	0.0032	161934.XP_010665785.1,161934.XP_010667331.1,161934.XP_010685941.1,161934.XP_010689209.1	XP_010665785.1,XP_010667331.1,XP_010685941.1,XP_010689209.1
Pfam	PF13417	Glutathione S-transferase, N-terminal domain	4	55	1.54	0.0032	161934.XP_010665785.1,161934.XP_010667331.1,161934.XP_010685941.1,161934.XP_010689209.1	XP_010665785.1,XP_010667331.1,XP_010685941.1,XP_010689209.1
InterPro	IPR036249	Thioredoxin-like superfamily	5	45	1.72	9.14e-05	161934.XP_010665785.1,161934.XP_010667331.1,161934.XP_010689209.1,161934.XP_010694077.1,161934.XP_010694078.1	XP_010665785.1,XP_010667331.1,XP_010689209.1,XP_010694077.1,XP_010694078.1
InterPro	IPR034347	Glutathione S-transferases Phi, C-terminal	3	5	2.45	0.00033	161934.XP_010665785.1,161934.XP_010667331.1,161934.XP_010689209.1	XP_010665785.1,XP_010667331.1,XP_010689209.1
InterPro	IPR004046	Glutathione S-transferase, C-terminal	3	8	2.25	0.00065	161934.XP_010665785.1,161934.XP_010667331.1,161934.XP_010689209.1	XP_010665785.1,XP_010667331.1,XP_010689209.1
InterPro	IPR004045	Glutathione S-transferase, N-terminal	3	13	2.04	0.0016	161934.XP_010665785.1,161934.XP_010667331.1,161934.XP_010689209.1	XP_010665785.1,XP_010667331.1,XP_010689209.1
InterPro	IPR010987	Glutathione S-transferase, C-terminal-like	3	13	2.04	0.0016	161934.XP_010665785.1,161934.XP_010667331.1,161934.XP_010689209.1	XP_010665785.1,XP_010667331.1,XP_010689209.1
InterPro	IPR036282	Glutathione S-transferase, C-terminal domain superfamily	3	15	1.97	0.0016	161934.XP_010665785.1,161934.XP_010667331.1,161934.XP_010689209.1	XP_010665785.1,XP_010667331.1,XP_010689209.1
InterPro	IPR011905	Glutaredoxin-like, plant II	2	9	2.02	0.0456	161934.XP_010694077.1,161934.XP_010694078.1	XP_010694077.1,XP_010694078.1
SMART	SM00835	Cupin	5	86	1.44	0.00069	161934.XP_010666282.1,161934.XP_010670844.1,161934.XP_010670845.1,161934.XP_010672290.1,161934.XP_010689545.1	XP_010666282.1,XP_010670844.1,XP_010670845.1,XP_010672290.1,XP_010689545.1
