## Supplementary material for "Comparative transcriptomic profile reveals candidate genes manipulated by type III effectors of *Pantoea agglomerans* pv. *betae* leading to gall formation in beet": Table S: Supplementary table 9 string PabhrcC 12h vs Mock 12h upregulated 3FC.xlsx

### Sheet: enrichment.all (7)
#category	term ID	term description	observed gene count	background gene count	strength	false discovery rate	matching proteins in your network (IDs)	matching proteins in your network (labels)
GO Process	GO:0006749	Glutathione metabolic process	5	52	1.36	0.0205	161934.XP_010665785.1,161934.XP_010667331.1,161934.XP_010683298.1,161934.XP_010684665.1,161934.XP_010689209.1	XP_010665785.1,XP_010667331.1,XP_010683298.1,XP_010684665.1,XP_010689209.1
GO Process	GO:0009407	Toxin catabolic process	4	24	1.6	0.0205	161934.XP_010665785.1,161934.XP_010667331.1,161934.XP_010683298.1,161934.XP_010689209.1	XP_010665785.1,XP_010667331.1,XP_010683298.1,XP_010689209.1
GO Process	GO:0019748	Secondary metabolic process	7	193	0.94	0.0212	161934.XP_010665785.1,161934.XP_010667331.1,161934.XP_010676160.1,161934.XP_010683298.1,161934.XP_010683552.1,161934.XP_010688279.1,161934.XP_010689209.1	XP_010665785.1,XP_010667331.1,XP_010676160.1,XP_010683298.1,XP_010683552.1,XP_010688279.1,XP_010689209.1
GO Process	GO:0098754	Detoxification	7	195	0.94	0.0212	161934.XP_010665785.1,161934.XP_010667331.1,161934.XP_010683298.1,161934.XP_010683552.1,161934.XP_010685964.1,161934.XP_010689209.1,161934.XP_010695722.1	XP_010665785.1,XP_010667331.1,XP_010683298.1,XP_010683552.1,XP_010685964.1,XP_010689209.1,XP_010695722.1
GO Process	GO:0006952	Defense response	13	838	0.57	0.034	161934.XP_010665664.1,161934.XP_010669900.1,161934.XP_010670967.1,161934.XP_010677144.1,161934.XP_010677554.1,161934.XP_010685698.1,161934.XP_010687451.1,161934.XP_010689157.1,161934.XP_010689158.1,161934.XP_010693846.1,161934.XP_010693847.1,161934.XP_010694121.1,161934.XP_010695178.1	XP_010665664.1,XP_010669900.1,XP_010670967.1,XP_010677144.1,XP_010677554.1,XP_010685698.1,XP_010687451.1,XP_010689157.1,XP_010689158.1,XP_010693846.1,XP_010693847.1,XP_010694121.1,XP_010695178.1
GO Process	GO:0009695	Jasmonic acid biosynthetic process	3	14	1.71	0.034	161934.XP_010693846.1,161934.XP_010693847.1,161934.XP_010694121.1	XP_010693846.1,XP_010693847.1,XP_010694121.1
GO Function	GO:0003824	Catalytic activity	59	7953	0.25	0.0002	161934.XP_010665636.1,161934.XP_010665785.1,161934.XP_010666091.1,161934.XP_010666132.1,161934.XP_010667331.1,161934.XP_010667434.1,161934.XP_010670602.1,161934.XP_010670733.1,161934.XP_010671332.1,161934.XP_010671560.1,161934.XP_010671561.1,161934.XP_010672977.1,161934.XP_010673675.1,161934.XP_010673682.1,161934.XP_010674304.1,161934.XP_010675854.1,161934.XP_010676056.1,161934.XP_010676160.1,161…	XP_010665636.1,XP_010665785.1,XP_010666091.1,XP_010666132.1,XP_010667331.1,XP_010667434.1,XP_010670602.1,XP_010670733.1,XP_010671332.1,XP_010671560.1,XP_010671561.1,XP_010672977.1,XP_010673675.1,XP_010673682.1,XP_010674304.1,XP_010675854.1,XP_010676056.1,XP_010676160.1,XP_010677554.1,XP_010677810.1,XP_010678661.1,XP_010678665.1,XP_010678686.1,XP_010679108.1,XP_010680279.1,XP_010681308.1,XP_010682…
GO Function	GO:0004364	Glutathione transferase activity	6	52	1.44	0.0002	161934.XP_010665785.1,161934.XP_010667331.1,161934.XP_010683298.1,161934.XP_010684665.1,161934.XP_010685941.1,161934.XP_010689209.1	XP_010665785.1,XP_010667331.1,XP_010683298.1,XP_010684665.1,XP_010685941.1,XP_010689209.1
GO Function	GO:0016765	Transferase activity, transferring alkyl or aryl (other than methyl) groups	7	122	1.14	0.00077	161934.XP_010665785.1,161934.XP_010667331.1,161934.XP_010676056.1,161934.XP_010683298.1,161934.XP_010684665.1,161934.XP_010685941.1,161934.XP_010689209.1	XP_010665785.1,XP_010667331.1,XP_010676056.1,XP_010683298.1,XP_010684665.1,XP_010685941.1,XP_010689209.1
GO Function	GO:0004568	Chitinase activity	4	28	1.54	0.0047	161934.XP_010671560.1,161934.XP_010671561.1,161934.XP_010677554.1,161934.XP_010687451.1	XP_010671560.1,XP_010671561.1,XP_010677554.1,XP_010687451.1
GO Function	GO:0022857	Transmembrane transporter activity	16	1076	0.55	0.0047	161934.XP_010667424.1,161934.XP_010667964.1,161934.XP_010670733.1,161934.XP_010670967.1,161934.XP_010671037.1,161934.XP_010671377.1,161934.XP_010673703.1,161934.XP_010674409.1,161934.XP_010678335.1,161934.XP_010678661.1,161934.XP_010678665.1,161934.XP_010680628.1,161934.XP_010686277.1,161934.XP_010689556.1,161934.XP_010691116.1,161934.XP_010691453.1	XP_010667424.1,XP_010667964.1,XP_010670733.1,XP_010670967.1,XP_010671037.1,XP_010671377.1,XP_010673703.1,XP_010674409.1,XP_010678335.1,XP_010678661.1,XP_010678665.1,XP_010680628.1,XP_010686277.1,XP_010689556.1,XP_010691116.1,XP_010691453.1
GO Function	GO:0043295	Glutathione binding	3	9	1.9	0.0051	161934.XP_010665785.1,161934.XP_010667331.1,161934.XP_010689209.1	XP_010665785.1,XP_010667331.1,XP_010689209.1
GO Function	GO:0022804	Active transmembrane transporter activity	9	477	0.66	0.0392	161934.XP_010667424.1,161934.XP_010670733.1,161934.XP_010670967.1,161934.XP_010671037.1,161934.XP_010678335.1,161934.XP_010678661.1,161934.XP_010678665.1,161934.XP_010686277.1,161934.XP_010689556.1	XP_010667424.1,XP_010670733.1,XP_010670967.1,XP_010671037.1,XP_010678335.1,XP_010678661.1,XP_010678665.1,XP_010686277.1,XP_010689556.1
GO Function	GO:0016740	Transferase activity	27	3230	0.3	0.0432	161934.XP_010665785.1,161934.XP_010666132.1,161934.XP_010667331.1,161934.XP_010671332.1,161934.XP_010672977.1,161934.XP_010673682.1,161934.XP_010676056.1,161934.XP_010676160.1,161934.XP_010677810.1,161934.XP_010679108.1,161934.XP_010680279.1,161934.XP_010682616.1,161934.XP_010682685.1,161934.XP_010683298.1,161934.XP_010684665.1,161934.XP_010684678.1,161934.XP_010685698.1,161934.XP_010685941.1,161…	XP_010665785.1,XP_010666132.1,XP_010667331.1,XP_010671332.1,XP_010672977.1,XP_010673682.1,XP_010676056.1,XP_010676160.1,XP_010677810.1,XP_010679108.1,XP_010680279.1,XP_010682616.1,XP_010682685.1,XP_010683298.1,XP_010684665.1,XP_010684678.1,XP_010685698.1,XP_010685941.1,XP_010686980.1,XP_010687574.1,XP_010688279.1,XP_010689157.1,XP_010689158.1,XP_010689209.1,XP_010692960.1,XP_010693342.1,XP_010696…
GO Function	GO:0046423	Allene-oxide cyclase activity	2	4	2.08	0.0432	161934.XP_010693846.1,161934.XP_010693847.1	XP_010693846.1,XP_010693847.1
GO Component	GO:0005576	Extracellular region	16	1042	0.57	0.0066	161934.XP_010666948.1,161934.XP_010671560.1,161934.XP_010671561.1,161934.XP_010672191.1,161934.XP_010672290.1,161934.XP_010677554.1,161934.XP_010680473.1,161934.XP_010683552.1,161934.XP_010685243.1,161934.XP_010685381.1,161934.XP_010685964.1,161934.XP_010690822.1,161934.XP_010693846.1,161934.XP_010693847.1,161934.XP_010695178.1,161934.XP_010695722.1	XP_010666948.1,XP_010671560.1,XP_010671561.1,XP_010672191.1,XP_010672290.1,XP_010677554.1,Extensin-1,XP_010683552.1,XP_010685243.1,BIN35,XP_010685964.1,XP_010690822.1,XP_010693846.1,XP_010693847.1,XP_010695178.1,XP_010695722.1
STRING clusters	CL:27645	Phenylpropanoid biosynthesis	6	103	1.15	0.0143	161934.XP_010671332.1,161934.XP_010683552.1,161934.XP_010685813.1,161934.XP_010685964.1,161934.XP_010688279.1,161934.XP_010695722.1	XP_010671332.1,XP_010683552.1,XP_010685813.1,XP_010685964.1,XP_010688279.1,XP_010695722.1
STRING clusters	CL:27686	Phenylpropanoid biosynthesis	5	53	1.36	0.0143	161934.XP_010671332.1,161934.XP_010683552.1,161934.XP_010685964.1,161934.XP_010688279.1,161934.XP_010695722.1	XP_010671332.1,XP_010683552.1,XP_010685964.1,XP_010688279.1,XP_010695722.1
STRING clusters	CL:27709	Mixed, incl. Dimerisation domain, and coniferyl-aldehyde dehydrogenase activity	4	22	1.64	0.0143	161934.XP_010671332.1,161934.XP_010685964.1,161934.XP_010688279.1,161934.XP_010695722.1	XP_010671332.1,XP_010685964.1,XP_010688279.1,XP_010695722.1
STRING clusters	CL:35934	Mixed, incl. allene-oxide cyclase activity, and Isopenicillin N synthase-like	3	20	1.56	0.0238	161934.XP_010665636.1,161934.XP_010693846.1,161934.XP_010693847.1	XP_010665636.1,XP_010693846.1,XP_010693847.1
KEGG	map01100	Metabolic pathways	27	1859	0.54	9.57e-07	161934.XP_010665785.1,161934.XP_010666091.1,161934.XP_010667331.1,161934.XP_010667434.1,161934.XP_010670602.1,161934.XP_010671332.1,161934.XP_010671560.1,161934.XP_010671561.1,161934.XP_010673682.1,161934.XP_010676056.1,161934.XP_010677810.1,161934.XP_010681308.1,161934.XP_010683298.1,161934.XP_010683552.1,161934.XP_010684665.1,161934.XP_010685381.1,161934.XP_010685941.1,161934.XP_010685964.1,161…	XP_010665785.1,XP_010666091.1,XP_010667331.1,XP_010667434.1,XP_010670602.1,XP_010671332.1,XP_010671560.1,XP_010671561.1,XP_010673682.1,XP_010676056.1,XP_010677810.1,XP_010681308.1,XP_010683298.1,XP_010683552.1,XP_010684665.1,BIN35,XP_010685941.1,XP_010685964.1,XP_010687451.1,XP_010687574.1,XP_010688279.1,XP_010689209.1,XP_010692960.1,XP_010694064.1,XP_010694121.1,XP_010695722.1,XP_010696453.1
KEGG	map00480	Glutathione metabolism	7	86	1.29	7.84e-06	161934.XP_010665785.1,161934.XP_010667331.1,161934.XP_010681308.1,161934.XP_010683298.1,161934.XP_010684665.1,161934.XP_010685941.1,161934.XP_010689209.1	XP_010665785.1,XP_010667331.1,XP_010681308.1,XP_010683298.1,XP_010684665.1,XP_010685941.1,XP_010689209.1
KEGG	map01110	Biosynthesis of secondary metabolites	15	1026	0.55	0.0011	161934.XP_010666091.1,161934.XP_010670602.1,161934.XP_010671332.1,161934.XP_010676056.1,161934.XP_010677810.1,161934.XP_010681308.1,161934.XP_010683552.1,161934.XP_010685381.1,161934.XP_010685964.1,161934.XP_010687574.1,161934.XP_010688279.1,161934.XP_010692960.1,161934.XP_010694064.1,161934.XP_010694121.1,161934.XP_010695722.1	XP_010666091.1,XP_010670602.1,XP_010671332.1,XP_010676056.1,XP_010677810.1,XP_010681308.1,XP_010683552.1,BIN35,XP_010685964.1,XP_010687574.1,XP_010688279.1,XP_010692960.1,XP_010694064.1,XP_010694121.1,XP_010695722.1
KEGG	map00940	Phenylpropanoid biosynthesis	5	172	0.84	0.0282	161934.XP_010671332.1,161934.XP_010683552.1,161934.XP_010685964.1,161934.XP_010688279.1,161934.XP_010695722.1	XP_010671332.1,XP_010683552.1,XP_010685964.1,XP_010688279.1,XP_010695722.1
KEGG	map00965	Betalain biosynthesis	2	12	1.6	0.0394	161934.XP_010666091.1,161934.XP_010674304.1	XP_010666091.1,XP_010674304.1
COMPARTMENTS	GOCC:0071944	Cell periphery	23	1999	0.44	0.0079	161934.XP_010666944.1,161934.XP_010667424.1,161934.XP_010667964.1,161934.XP_010670733.1,161934.XP_010671037.1,161934.XP_010671332.1,161934.XP_010673675.1,161934.XP_010673703.1,161934.XP_010674204.1,161934.XP_010675164.1,161934.XP_010678335.1,161934.XP_010680473.1,161934.XP_010683302.1,161934.XP_010683552.1,161934.XP_010684678.1,161934.XP_010685698.1,161934.XP_010685964.1,161934.XP_010687451.1,161…	XP_010666944.1,XP_010667424.1,XP_010667964.1,XP_010670733.1,XP_010671037.1,XP_010671332.1,XP_010673675.1,XP_010673703.1,XP_010674204.1,XP_010675164.1,XP_010678335.1,Extensin-1,XP_010683302.1,XP_010683552.1,XP_010684678.1,XP_010685698.1,XP_010685964.1,XP_010687451.1,XP_010689001.1,XP_010690822.1,XP_010693342.1,XP_010695722.1,XP_010696453.1
COMPARTMENTS	GOCC:0016020	Membrane	29	3129	0.35	0.0123	161934.XP_010666944.1,161934.XP_010667424.1,161934.XP_010667964.1,161934.XP_010670733.1,161934.XP_010670967.1,161934.XP_010671037.1,161934.XP_010671332.1,161934.XP_010671377.1,161934.XP_010673703.1,161934.XP_010674204.1,161934.XP_010674409.1,161934.XP_010675164.1,161934.XP_010675854.1,161934.XP_010678335.1,161934.XP_010678661.1,161934.XP_010678665.1,161934.XP_010680628.1,161934.XP_010682685.1,161…	XP_010666944.1,XP_010667424.1,XP_010667964.1,XP_010670733.1,XP_010670967.1,XP_010671037.1,XP_010671332.1,XP_010671377.1,XP_010673703.1,XP_010674204.1,XP_010674409.1,XP_010675164.1,XP_010675854.1,XP_010678335.1,XP_010678661.1,XP_010678665.1,XP_010680628.1,XP_010682685.1,XP_010683302.1,XP_010684678.1,XP_010685698.1,XP_010686277.1,XP_010686980.1,XP_010689001.1,XP_010691453.1,XP_010693342.1,XP_010694…
UniProt Keywords	KW-0732	Signal	19	1206	0.58	0.00016	161934.XP_010666282.1,161934.XP_010666944.1,161934.XP_010666948.1,161934.XP_010667434.1,161934.XP_010671560.1,161934.XP_010671561.1,161934.XP_010672191.1,161934.XP_010672290.1,161934.XP_010675854.1,161934.XP_010680473.1,161934.XP_010683552.1,161934.XP_010685243.1,161934.XP_010685964.1,161934.XP_010687451.1,161934.XP_010689001.1,161934.XP_010693846.1,161934.XP_010693847.1,161934.XP_010695178.1,161…	XP_010666282.1,XP_010666944.1,XP_010666948.1,XP_010667434.1,XP_010671560.1,XP_010671561.1,XP_010672191.1,XP_010672290.1,XP_010675854.1,Extensin-1,XP_010683552.1,XP_010685243.1,XP_010685964.1,XP_010687451.1,XP_010689001.1,XP_010693846.1,XP_010693847.1,XP_010695178.1,XP_010695722.1
UniProt Keywords	KW-0964	Secreted	7	268	0.8	0.0211	161934.XP_010666282.1,161934.XP_010672290.1,161934.XP_010683552.1,161934.XP_010685964.1,161934.XP_010693846.1,161934.XP_010693847.1,161934.XP_010695722.1	XP_010666282.1,XP_010672290.1,XP_010683552.1,XP_010685964.1,XP_010693846.1,XP_010693847.1,XP_010695722.1
Pfam	PF00043	Glutathione S-transferase, C-terminal domain	6	37	1.59	3.31e-05	161934.XP_010665785.1,161934.XP_010667331.1,161934.XP_010683298.1,161934.XP_010684665.1,161934.XP_010685941.1,161934.XP_010689209.1	XP_010665785.1,XP_010667331.1,XP_010683298.1,XP_010684665.1,XP_010685941.1,XP_010689209.1
Pfam	PF13410	Glutathione S-transferase, C-terminal domain	6	33	1.64	3.31e-05	161934.XP_010665785.1,161934.XP_010667331.1,161934.XP_010683298.1,161934.XP_010684665.1,161934.XP_010685941.1,161934.XP_010689209.1	XP_010665785.1,XP_010667331.1,XP_010683298.1,XP_010684665.1,XP_010685941.1,XP_010689209.1
Pfam	PF02798	Glutathione S-transferase, N-terminal domain	6	52	1.44	0.00013	161934.XP_010665785.1,161934.XP_010667331.1,161934.XP_010683298.1,161934.XP_010684665.1,161934.XP_010685941.1,161934.XP_010689209.1	XP_010665785.1,XP_010667331.1,XP_010683298.1,XP_010684665.1,XP_010685941.1,XP_010689209.1
Pfam	PF13409	Glutathione S-transferase, N-terminal domain	6	55	1.42	0.00013	161934.XP_010665785.1,161934.XP_010667331.1,161934.XP_010683298.1,161934.XP_010684665.1,161934.XP_010685941.1,161934.XP_010689209.1	XP_010665785.1,XP_010667331.1,XP_010683298.1,XP_010684665.1,XP_010685941.1,XP_010689209.1
Pfam	PF13417	Glutathione S-transferase, N-terminal domain	6	55	1.42	0.00013	161934.XP_010665785.1,161934.XP_010667331.1,161934.XP_010683298.1,161934.XP_010684665.1,161934.XP_010685941.1,161934.XP_010689209.1	XP_010665785.1,XP_010667331.1,XP_010683298.1,XP_010684665.1,XP_010685941.1,XP_010689209.1
Pfam	PF00190	Cupin	6	87	1.22	0.0011	161934.XP_010666282.1,161934.XP_010670844.1,161934.XP_010672290.1,161934.XP_010683929.1,161934.XP_010689545.1,161934.XP_010689601.1	XP_010666282.1,XP_010670844.1,XP_010672290.1,XP_010683929.1,XP_010689545.1,XP_010689601.1
Pfam	PF14497	Glutathione S-transferase, C-terminal domain	4	24	1.6	0.002	161934.XP_010665785.1,161934.XP_010667331.1,161934.XP_010685941.1,161934.XP_010689209.1	XP_010665785.1,XP_010667331.1,XP_010685941.1,XP_010689209.1
Pfam	PF00704	Glycosyl hydrolases family 18	3	13	1.74	0.0121	161934.XP_010671560.1,161934.XP_010671561.1,161934.XP_010685866.1	XP_010671560.1,XP_010671561.1,XP_010685866.1
InterPro	IPR034347	Glutathione S-transferases Phi, C-terminal	3	5	2.16	0.0027	161934.XP_010665785.1,161934.XP_010667331.1,161934.XP_010689209.1	XP_010665785.1,XP_010667331.1,XP_010689209.1
InterPro	IPR036249	Thioredoxin-like superfamily	5	45	1.43	0.0027	161934.XP_010665785.1,161934.XP_010667331.1,161934.XP_010689209.1,161934.XP_010694077.1,161934.XP_010694078.1	XP_010665785.1,XP_010667331.1,XP_010689209.1,XP_010694077.1,XP_010694078.1
InterPro	IPR004046	Glutathione S-transferase, C-terminal	3	8	1.96	0.0049	161934.XP_010665785.1,161934.XP_010667331.1,161934.XP_010689209.1	XP_010665785.1,XP_010667331.1,XP_010689209.1
InterPro	IPR004045	Glutathione S-transferase, N-terminal	3	13	1.74	0.0124	161934.XP_010665785.1,161934.XP_010667331.1,161934.XP_010689209.1	XP_010665785.1,XP_010667331.1,XP_010689209.1
InterPro	IPR010987	Glutathione S-transferase, C-terminal-like	3	13	1.74	0.0124	161934.XP_010665785.1,161934.XP_010667331.1,161934.XP_010689209.1	XP_010665785.1,XP_010667331.1,XP_010689209.1
InterPro	IPR036282	Glutathione S-transferase, C-terminal domain superfamily	3	15	1.68	0.0124	161934.XP_010665785.1,161934.XP_010667331.1,161934.XP_010689209.1	XP_010665785.1,XP_010667331.1,XP_010689209.1
SMART	SM00835	Cupin	6	86	1.23	0.0011	161934.XP_010666282.1,161934.XP_010670844.1,161934.XP_010672290.1,161934.XP_010683929.1,161934.XP_010689545.1,161934.XP_010689601.1	XP_010666282.1,XP_010670844.1,XP_010672290.1,XP_010683929.1,XP_010689545.1,XP_010689601.1
