## Supplementary material for "Comparative transcriptomic profile reveals candidate genes manipulated by type III effectors of *Pantoea agglomerans* pv. *betae* leading to gall formation in beet": Table S: Supplementary table 11 string PabhrcC 48h vs Mock 48h upregulated 3FC.xlsx

### Sheet: enrichment.all (3)
#category	term ID	term description	observed gene count	background gene count	strength	false discovery rate	matching proteins in your network (IDs)	matching proteins in your network (labels)
GO Process	GO:0007166	Cell surface receptor signaling pathway	6	196	1.15	0.0161	161934.XP_010665512.1,161934.XP_010669649.1,161934.XP_010673958.1,161934.XP_010689929.1,161934.XP_010692702.1,161934.XP_010693106.1	XP_010665512.1,XP_010669649.1,XP_010673958.1,XP_010689929.1,XP_010692702.1,XP_010693106.1
GO Process	GO:0009813	Flavonoid biosynthetic process	4	79	1.37	0.0413	161934.XP_010665848.1,161934.XP_010669790.1,161934.XP_010691863.1,161934.XP_010691865.1	XP_010665848.1,XP_010669790.1,XP_010691863.1,XP_010691865.1
GO Function	GO:0004674	Protein serine/threonine kinase activity	11	797	0.81	0.002	161934.XP_010665847.1,161934.XP_010666132.1,161934.XP_010666301.1,161934.XP_010673958.1,161934.XP_010682685.1,161934.XP_010682892.1,161934.XP_010689929.1,161934.XP_010691757.1,161934.XP_010692702.1,161934.XP_010693106.1,161934.XP_010693342.1	XP_010665847.1,XP_010666132.1,XP_010666301.1,XP_010673958.1,XP_010682685.1,XP_010682892.1,XP_010689929.1,XP_010691757.1,XP_010692702.1,XP_010693106.1,XP_010693342.1
GO Function	GO:0043168	Anion binding	21	3228	0.48	0.002	161934.XP_010665847.1,161934.XP_010666132.1,161934.XP_010666301.1,161934.XP_010667331.1,161934.XP_010669649.1,161934.XP_010671066.1,161934.XP_010671970.1,161934.XP_010673958.1,161934.XP_010675316.1,161934.XP_010676573.1,161934.XP_010682685.1,161934.XP_010682892.1,161934.XP_010685265.1,161934.XP_010688782.1,161934.XP_010689929.1,161934.XP_010691757.1,161934.XP_010691863.1,161934.XP_010691865.1,161…	XP_010665847.1,XP_010666132.1,XP_010666301.1,XP_010667331.1,XP_010669649.1,XP_010671066.1,XP_010671970.1,XP_010673958.1,XP_010675316.1,XP_010676573.1,XP_010682685.1,XP_010682892.1,XP_010685265.1,XP_010688782.1,XP_010689929.1,XP_010691757.1,XP_010691863.1,XP_010691865.1,XP_010692702.1,XP_010693106.1,XP_010693342.1
GO Function	GO:0003824	Catalytic activity	33	7953	0.28	0.0022	161934.XP_010665847.1,161934.XP_010665848.1,161934.XP_010666132.1,161934.XP_010666301.1,161934.XP_010667331.1,161934.XP_010669649.1,161934.XP_010669790.1,161934.XP_010670987.1,161934.XP_010671066.1,161934.XP_010671561.1,161934.XP_010672886.1,161934.XP_010673958.1,161934.XP_010676573.1,161934.XP_010682685.1,161934.XP_010682786.1,161934.XP_010682892.1,161934.XP_010685265.1,161934.XP_010685941.1,161…	XP_010665847.1,XP_010665848.1,XP_010666132.1,XP_010666301.1,XP_010667331.1,XP_010669649.1,XP_010669790.1,XP_010670987.1,XP_010671066.1,XP_010671561.1,XP_010672886.1,XP_010673958.1,XP_010676573.1,XP_010682685.1,XP_010682786.1,XP_010682892.1,XP_010685265.1,XP_010685941.1,XP_010686092.1,XP_010686311.1,XP_010687452.1,XP_010688279.1,XP_010688782.1,XP_010689929.1,XP_010691757.1,XP_010691863.1,XP_010691…
GO Function	GO:0016301	Kinase activity	12	1103	0.7	0.0022	161934.XP_010665847.1,161934.XP_010666132.1,161934.XP_010666301.1,161934.XP_010673958.1,161934.XP_010682685.1,161934.XP_010682892.1,161934.XP_010688782.1,161934.XP_010689929.1,161934.XP_010691757.1,161934.XP_010692702.1,161934.XP_010693106.1,161934.XP_010693342.1	XP_010665847.1,XP_010666132.1,XP_010666301.1,XP_010673958.1,XP_010682685.1,XP_010682892.1,XP_010688782.1,XP_010689929.1,XP_010691757.1,XP_010692702.1,XP_010693106.1,XP_010693342.1
GO Function	GO:0016706	2-oxoglutarate-dependent dioxygenase activity	4	52	1.55	0.0022	161934.XP_010665848.1,161934.XP_010671066.1,161934.XP_010691863.1,161934.XP_010691865.1	XP_010665848.1,XP_010671066.1,XP_010691863.1,XP_010691865.1
GO Function	GO:0016740	Transferase activity	20	3230	0.46	0.0022	161934.XP_010665847.1,161934.XP_010666132.1,161934.XP_010666301.1,161934.XP_010667331.1,161934.XP_010672886.1,161934.XP_010673958.1,161934.XP_010676573.1,161934.XP_010682685.1,161934.XP_010682786.1,161934.XP_010682892.1,161934.XP_010685941.1,161934.XP_010686311.1,161934.XP_010688279.1,161934.XP_010688782.1,161934.XP_010689929.1,161934.XP_010691757.1,161934.XP_010692702.1,161934.XP_010693106.1,161…	XP_010665847.1,XP_010666132.1,XP_010666301.1,XP_010667331.1,XP_010672886.1,XP_010673958.1,XP_010676573.1,XP_010682685.1,XP_010682786.1,XP_010682892.1,XP_010685941.1,XP_010686311.1,XP_010688279.1,XP_010688782.1,XP_010689929.1,XP_010691757.1,XP_010692702.1,XP_010693106.1,XP_010693342.1,Cycloartenol-C-24-methyltransferase
GO Function	GO:0030246	Carbohydrate binding	7	299	1.03	0.0022	161934.XP_010665847.1,161934.XP_010666132.1,161934.XP_010671066.1,161934.XP_010673958.1,161934.XP_010691863.1,161934.XP_010691865.1,161934.XP_010694669.1	XP_010665847.1,XP_010666132.1,XP_010671066.1,XP_010673958.1,XP_010691863.1,XP_010691865.1,XP_010694669.1
GO Function	GO:0036094	Small molecule binding	20	3160	0.47	0.0022	161934.XP_010665847.1,161934.XP_010666132.1,161934.XP_010666301.1,161934.XP_010669649.1,161934.XP_010671066.1,161934.XP_010671970.1,161934.XP_010673958.1,161934.XP_010675316.1,161934.XP_010676573.1,161934.XP_010682685.1,161934.XP_010682892.1,161934.XP_010685265.1,161934.XP_010688782.1,161934.XP_010689929.1,161934.XP_010691757.1,161934.XP_010691863.1,161934.XP_010691865.1,161934.XP_010692702.1,161…	XP_010665847.1,XP_010666132.1,XP_010666301.1,XP_010669649.1,XP_010671066.1,XP_010671970.1,XP_010673958.1,XP_010675316.1,XP_010676573.1,XP_010682685.1,XP_010682892.1,XP_010685265.1,XP_010688782.1,XP_010689929.1,XP_010691757.1,XP_010691863.1,XP_010691865.1,XP_010692702.1,XP_010693106.1,XP_010693342.1
GO Function	GO:0031406	Carboxylic acid binding	4	76	1.39	0.0048	161934.XP_010671066.1,161934.XP_010671970.1,161934.XP_010691863.1,161934.XP_010691865.1	XP_010671066.1,XP_010671970.1,XP_010691863.1,XP_010691865.1
GO Function	GO:0016705	Oxidoreductase activity, acting on paired donors, with incorporation or reduction of molecular oxygen	6	299	0.97	0.0072	161934.XP_010665848.1,161934.XP_010670987.1,161934.XP_010671066.1,161934.XP_010691863.1,161934.XP_010691865.1,161934.XP_010692296.1	XP_010665848.1,XP_010670987.1,XP_010671066.1,XP_010691863.1,XP_010691865.1,XP_010692296.1
GO Function	GO:0031418	L-ascorbic acid binding	3	31	1.65	0.0075	161934.XP_010671066.1,161934.XP_010691863.1,161934.XP_010691865.1	XP_010671066.1,XP_010691863.1,XP_010691865.1
GO Function	GO:0043167	Ion binding	26	5887	0.31	0.0081	161934.XP_010665847.1,161934.XP_010665848.1,161934.XP_010666132.1,161934.XP_010666301.1,161934.XP_010667331.1,161934.XP_010669649.1,161934.XP_010670987.1,161934.XP_010671066.1,161934.XP_010671970.1,161934.XP_010673958.1,161934.XP_010675316.1,161934.XP_010676573.1,161934.XP_010682685.1,161934.XP_010682786.1,161934.XP_010682892.1,161934.XP_010685265.1,161934.XP_010688782.1,161934.XP_010689929.1,161…	XP_010665847.1,XP_010665848.1,XP_010666132.1,XP_010666301.1,XP_010667331.1,XP_010669649.1,XP_010670987.1,XP_010671066.1,XP_010671970.1,XP_010673958.1,XP_010675316.1,XP_010676573.1,XP_010682685.1,XP_010682786.1,XP_010682892.1,XP_010685265.1,XP_010688782.1,XP_010689929.1,XP_010691757.1,XP_010691863.1,XP_010691865.1,XP_010692296.1,XP_010692702.1,XP_010693106.1,XP_010693342.1,XP_010695722.1
GO Function	GO:0045486	Naringenin 3-dioxygenase activity	2	5	2.27	0.0117	161934.XP_010691863.1,161934.XP_010691865.1	XP_010691863.1,XP_010691865.1
GO Function	GO:0019842	Vitamin binding	4	124	1.17	0.0188	161934.XP_010671066.1,161934.XP_010676573.1,161934.XP_010691863.1,161934.XP_010691865.1	XP_010671066.1,XP_010676573.1,XP_010691863.1,XP_010691865.1
GO Component	GO:0005886	Plasma membrane	16	2324	0.5	0.0196	161934.XP_010665512.1,161934.XP_010665625.1,161934.XP_010665847.1,161934.XP_010666132.1,161934.XP_010666301.1,161934.XP_010671377.1,161934.XP_010673958.1,161934.XP_010675316.1,161934.XP_010678591.1,161934.XP_010682685.1,161934.XP_010689929.1,161934.XP_010691757.1,161934.XP_010692702.1,161934.XP_010693106.1,161934.XP_010693342.1,161934.XP_010694042.1	XP_010665512.1,XP_010665625.1,XP_010665847.1,XP_010666132.1,XP_010666301.1,XP_010671377.1,XP_010673958.1,XP_010675316.1,XP_010678591.1,XP_010682685.1,XP_010689929.1,XP_010691757.1,XP_010692702.1,XP_010693106.1,XP_010693342.1,XP_010694042.1
GO Component	GO:0071944	Cell periphery	17	2712	0.46	0.0196	161934.XP_010665512.1,161934.XP_010665625.1,161934.XP_010665847.1,161934.XP_010666132.1,161934.XP_010666301.1,161934.XP_010671377.1,161934.XP_010673958.1,161934.XP_010675316.1,161934.XP_010678591.1,161934.XP_010682685.1,161934.XP_010685265.1,161934.XP_010689929.1,161934.XP_010691757.1,161934.XP_010692702.1,161934.XP_010693106.1,161934.XP_010693342.1,161934.XP_010694042.1	XP_010665512.1,XP_010665625.1,XP_010665847.1,XP_010666132.1,XP_010666301.1,XP_010671377.1,XP_010673958.1,XP_010675316.1,XP_010678591.1,XP_010682685.1,XP_010685265.1,XP_010689929.1,XP_010691757.1,XP_010692702.1,XP_010693106.1,XP_010693342.1,XP_010694042.1
GO Component	GO:0031224	Intrinsic component of membrane	19	3651	0.38	0.0425	161934.XP_010665512.1,161934.XP_010665625.1,161934.XP_010665847.1,161934.XP_010666132.1,161934.XP_010670967.1,161934.XP_010670987.1,161934.XP_010671037.1,161934.XP_010671377.1,161934.XP_010673958.1,161934.XP_010675316.1,161934.XP_010678591.1,161934.XP_010682685.1,161934.XP_010682892.1,161934.XP_010691116.1,161934.XP_010691757.1,161934.XP_010692296.1,161934.XP_010692702.1,161934.XP_010693342.1,161…	XP_010665512.1,XP_010665625.1,XP_010665847.1,XP_010666132.1,XP_010670967.1,XP_010670987.1,XP_010671037.1,XP_010671377.1,XP_010673958.1,XP_010675316.1,XP_010678591.1,XP_010682685.1,XP_010682892.1,XP_010691116.1,XP_010691757.1,XP_010692296.1,XP_010692702.1,XP_010693342.1,XP_010694042.1
GO Component	GO:0016020	Membrane	24	5537	0.3	0.0496	161934.XP_010665512.1,161934.XP_010665625.1,161934.XP_010665847.1,161934.XP_010666132.1,161934.XP_010666301.1,161934.XP_010669790.1,161934.XP_010670967.1,161934.XP_010670987.1,161934.XP_010671037.1,161934.XP_010671377.1,161934.XP_010673958.1,161934.XP_010675316.1,161934.XP_010678591.1,161934.XP_010682685.1,161934.XP_010682892.1,161934.XP_010683516.1,161934.XP_010689929.1,161934.XP_010691116.1,161…	XP_010665512.1,XP_010665625.1,XP_010665847.1,XP_010666132.1,XP_010666301.1,XP_010669790.1,XP_010670967.1,XP_010670987.1,XP_010671037.1,XP_010671377.1,XP_010673958.1,XP_010675316.1,XP_010678591.1,XP_010682685.1,XP_010682892.1,IWF1',XP_010689929.1,XP_010691116.1,XP_010691757.1,XP_010692296.1,XP_010692702.1,XP_010693106.1,XP_010693342.1,XP_010694042.1
STRING clusters	CL:27984	Mixed, incl. chalcone isomerase activity, and naringenin 3-dioxygenase activity	4	11	2.23	9.61e-05	161934.XP_010665848.1,161934.XP_010669790.1,161934.XP_010691863.1,161934.XP_010691865.1	XP_010665848.1,XP_010669790.1,XP_010691863.1,XP_010691865.1
STRING clusters	CL:27877	Flavonoid biosynthesis, and flavonoid biosynthetic process	5	89	1.42	0.0014	161934.XP_010665848.1,161934.XP_010669790.1,161934.XP_010682786.1,161934.XP_010691863.1,161934.XP_010691865.1	XP_010665848.1,XP_010669790.1,XP_010682786.1,XP_010691863.1,XP_010691865.1
STRING clusters	CL:27987	Mixed, incl. flavonol synthase activity, and leucocyanidin oxygenase activity	2	5	2.27	0.0443	161934.XP_010665848.1,161934.XP_010691863.1	XP_010665848.1,XP_010691863.1
KEGG	map00941	Flavonoid biosynthesis	5	49	1.67	1.47e-05	161934.XP_010665848.1,161934.XP_010669790.1,161934.XP_010682786.1,161934.XP_010691863.1,161934.XP_010691865.1	XP_010665848.1,XP_010669790.1,XP_010682786.1,XP_010691863.1,XP_010691865.1
KEGG	map01100	Metabolic pathways	14	1859	0.54	0.0019	161934.XP_010665848.1,161934.XP_010667331.1,161934.XP_010669790.1,161934.XP_010671561.1,161934.XP_010682786.1,161934.XP_010685941.1,161934.XP_010686092.1,161934.XP_010687452.1,161934.XP_010688279.1,161934.XP_010688782.1,161934.XP_010691863.1,161934.XP_010691865.1,161934.XP_010695045.1,161934.XP_010695722.1	XP_010665848.1,XP_010667331.1,XP_010669790.1,XP_010671561.1,XP_010682786.1,XP_010685941.1,XP_010686092.1,XP_010687452.1,XP_010688279.1,XP_010688782.1,XP_010691863.1,XP_010691865.1,Cycloartenol-C-24-methyltransferase,XP_010695722.1
KEGG	map01110	Biosynthesis of secondary metabolites	9	1026	0.61	0.0146	161934.XP_010665848.1,161934.XP_010669790.1,161934.XP_010682786.1,161934.XP_010686092.1,161934.XP_010688279.1,161934.XP_010691863.1,161934.XP_010691865.1,161934.XP_010695045.1,161934.XP_010695722.1	XP_010665848.1,XP_010669790.1,XP_010682786.1,XP_010686092.1,XP_010688279.1,XP_010691863.1,XP_010691865.1,Cycloartenol-C-24-methyltransferase,XP_010695722.1
KEGG	map00940	Phenylpropanoid biosynthesis	4	172	1.03	0.0186	161934.XP_010682786.1,161934.XP_010686092.1,161934.XP_010688279.1,161934.XP_010695722.1	XP_010682786.1,XP_010686092.1,XP_010688279.1,XP_010695722.1
UniProt Keywords	KW-0408	Iron	7	460	0.85	0.0174	161934.XP_010665848.1,161934.XP_010670987.1,161934.XP_010671066.1,161934.XP_010691863.1,161934.XP_010691865.1,161934.XP_010692296.1,161934.XP_010695722.1	XP_010665848.1,XP_010670987.1,XP_010671066.1,XP_010691863.1,XP_010691865.1,XP_010692296.1,XP_010695722.1
UniProt Keywords	KW-0560	Oxidoreductase	7	600	0.73	0.0439	161934.XP_010665848.1,161934.XP_010670987.1,161934.XP_010671066.1,161934.XP_010691863.1,161934.XP_010691865.1,161934.XP_010692296.1,161934.XP_010695722.1	XP_010665848.1,XP_010670987.1,XP_010671066.1,XP_010691863.1,XP_010691865.1,XP_010692296.1,XP_010695722.1
Pfam	PF00069	Protein kinase domain	10	792	0.77	0.0179	161934.XP_010665847.1,161934.XP_010666132.1,161934.XP_010666301.1,161934.XP_010673958.1,161934.XP_010682892.1,161934.XP_010689929.1,161934.XP_010691757.1,161934.XP_010692702.1,161934.XP_010693106.1,161934.XP_010693342.1	XP_010665847.1,XP_010666132.1,XP_010666301.1,XP_010673958.1,XP_010682892.1,XP_010689929.1,XP_010691757.1,XP_010692702.1,XP_010693106.1,XP_010693342.1
Pfam	PF07714	Protein tyrosine kinase	10	790	0.77	0.0179	161934.XP_010665847.1,161934.XP_010666132.1,161934.XP_010666301.1,161934.XP_010673958.1,161934.XP_010682892.1,161934.XP_010689929.1,161934.XP_010691757.1,161934.XP_010692702.1,161934.XP_010693106.1,161934.XP_010693342.1	XP_010665847.1,XP_010666132.1,XP_010666301.1,XP_010673958.1,XP_010682892.1,XP_010689929.1,XP_010691757.1,XP_010692702.1,XP_010693106.1,XP_010693342.1
